# Dynamics of transposable elements in recently diverged fungal pathogens: lineage-specific transposable element content and efficiency of genome defences

**DOI:** 10.1101/2020.05.13.092635

**Authors:** Cécile Lorrain, Alice Feurtey, Mareike Möller, Janine Haueisen, Eva Stukenbrock

## Abstract

Transposable elements (TEs) impact genome plasticity, architecture and evolution in fungal plant pathogens. The wide range of TE content observed in fungal genomes reflects diverse efficacy of host-genome defence mechanisms that can counter-balance TE expansion and spread. Closely related species can harbour drastically different TE repertoires, suggesting variation in the efficacy of genome defences. The evolution of fungal effectors, which are crucial determinants of pathogenicity, has been linked to the activity of TEs in pathogen genomes. Here we describe how TEs have shaped genome evolution of the fungal wheat pathogen *Zymoseptoria tritici* and four closely related species. We compared *de novo* TE annotations and Repeat-Induced Point mutation signatures in thirteen genomes from the *Zymoseptoria* species-complex. Then, we assessed the relative insertion ages of TEs using a comparative genomics approach. Finally, we explored the impact of TE insertions on genome architecture and plasticity. The thirteen genomes of *Zymoseptoria* species reflect different TE dynamics with a majority of recent insertions. TEs associate with distinct genome compartments in all *Zymoseptoria* species, including chromosomal rearrangements, genes showing presence/absence variation and effectors. European *Z. tritici* isolates have reduced signatures of Repeat-Induced Point mutations compared to Iranian isolates and closely related species. Our study supports the hypothesis that ongoing but moderate TE mobility in *Zymoseptoria* species shapes pathogen genome evolution.
