## Supplemental Table 1 for "Dynamics of transposable elements in recently diverged fungal pathogens: lineage-specific transposable element content and efficiency of genome defences"

### Sheet: Sheet1
Table S1: Annotation of transposale elements in Zymoseptoria species genomes
Species	Class	Superfamily	Family	Consensus	Copies	Full length copies	Coverage (pb)	Coverage (%)
Z. passerinii				118	5145	735	12995082	31.4
	I			62	3163	464	8294369	20.02
		LARD		3	218	9	618746	1.5
		LINE	Tad	1	57	23	207246	0.5
		LTR		56	2868	417	7457994	18
			Copia	17	547	79	790351	1.9
			Gypsy	39	2321	338	6667643	16.1
		TRIM		2	20	15	10383	0.02
	II			50	1583	217	2599919	6.31
		Helitron		3	131	7	116147	0.28
		Maverick		3	113	30	672067	1.63
		MITE		4	94	22	23389	0.06
		TIR		40	1245	158	1788316	4.34
			MuDR	4	133	20	173677	0.42
			Tc1/Mariner	8	169	26	149895	0.36
			Pif-Harbinger	5	127	14	143409	0.36
			Tc3	1	21	5	22427	0.05
			TIR	22	795	93	1298908	3.15
	noCat			6	399	54	2100794	5.07
Z. ardabiliae				65	2374	352	6923496	18.19
	I			33	1326	192	4727261	12.43
		LINE		4	64	10	109209	0.29
			L1	1	16	1	30320	0.08
			RTE	1	20	3	19917	0.05
			Tad	1	18	4	37586	0.1
			Tx1	1	10	2	21386	0.06
		LTR		27	1239	175	4608351	12.11
			Copia	4	107	13	183849	0.49
			Gypsy	23	1132	162	4424502	11.62
		TRIM		2	23	7	9701	0.03
	II			32	1048	160	2196235	5.76
		Maverick		2	128	19	892711	2.35
		MITE		6	143	47	41480	0.12
		TIR		19	561	82	845305	2.19
			MuDR	3	83	10	71050	0.18
			Tc1/Mariner	1	32	6	27944	0.07
			Pif-Harbinger	4	95	9	57893	0.15
			hAT	6	191	30	476254	1.24
			Tc3	1	11	2	11281	0.03
			TIR	3	78	14	128708	0.33
			PiggyBac	1	71	11	72175	0.19
	noCat			5	216	12	416739	1.1
Z. brevis				144	4759	793	11802959	28.37
	I			58	2986	389	7770524	18.66
		LARD		2	209	3	365926	0.88
		LINE		10	408	63	1217924	2.92
			L2	3	125	50	510604	1.22
			RTE	4	72	9	142999	0.34
			Tad	3	211	4	564321	1.36
		LTR		42	2255	309	6105099	14.66
			Copia	14	431	94	1051229	2.52
			Gypsy	28	1824	215	5053870	12.14
		TRIM		3	102	8	28300	0.07
		ClassI_noCat		1	12	6	53275	0.13
	II			89	1973	412	4292167	10.33
		Helitron		5	180	28	349132	0.84
		Maverick		4	179	40	1174134	2.82
		MITE		7	99	31	27510	0.07
		TIR		70	1315	305	2481659	5.98
			MuDR	9	153	38	302431	0.74
			Tc1/Mariner	11	144	53	184576	0.46
			Pif-Harbinger	18	206	60	323326	0.77
			hAT	9	255	51	705943	1.69
			TIR	23	557	103	965383	2.32
		ClassII_noCat		3	200	8	259732	0.62
	noCat			1	51	6	66737	0.16
Z. pseudotritici				76	2444	461	8373017	20.76
	I			33	1378	210	5364012	13.29
		LARD		3	105	5	167666	0.42
		LTR		29	1266	202	5193961	12.86
			Copia	6	167	21	639287	1.58
			Gypsy	23	1099	181	4554674	11.28
		TRIM		1	7	3	2385	0.01
	II			42	1039	248	2806392	6.97
		Helitron		9	187	34	441346	1.09
		Maverick		5	199	48	1259582	3.12
		MITE		7	39	28	18609	0.06
		TIR		20	571	137	1070409	2.66
			MuDR	1	19	3	11680	0.03
			FOLYT1	1	26	4	16609	0.04
			Tc1/Mariner	5	99	25	95435	0.23
			hAT	3	68	8	156515	0.39
			TIR	9	313	91	762547	1.9
			PiggyBac	1	46	6	27623	0.07
		ClassII_noCat		1	43	1	16446	0.04
	noCat			1	27	3	202613	0.5
Z. tritici Zt05				117	3676	703	8207117	19.85
	I			41	1920	341	5877597	14.25
		LARD		1	74	2	174464	0.42
		LINE		7	456	36	1576355	3.83
			I	1	205	1	712582	1.73
			L1	1	27	2	53203	0.13
			RTE	4	190	6	662916	1.61
			Tad	1	34	27	147654	0.36
		LTR		30	1357	296	4077503	9.88
			Copia	10	384	125	1108109	2.69
			Gypsy	20	973	171	2969394	7.19
		TRIM		2	17	4	9549	0.02
		ClassI_noCat		1	16	3	39726	0.1
	II			68	1264	301	1974910	4.75
		Helitron		5	133	23	443980	1.07
		Maverick		1	35	8	121451	0.29
		MITE		12	154	58	43221	0.11
		TIR	MuDR	6	150	33	243358	0.59
			Tc1/Mariner	11	203	48	248188	0.59
			Pif-Harbinger	9	171	28	233702	0.57
			hAT	7	125	27	150484	0.37
			Tc3	3	51	15	32377	0.07
			TIR	13	229	55	440138	1.05
			PiggyBac	1	13	6	18011	0.04
	noCat			8	492	61	354610	0.85
Z. tritici Zt09				97	3014	668	6614347	16.65
	I			41	1581	388	4856698	12.26
		DIRS		1	11	3	22982	0.06
		LARD		1	19	1	29342	0.07
		LINE		7	374	100	1382174	3.48
			I	1	179	81	660476	1.66
			Jockey	1	2	1	7310	0.02
			RTE	4	179	6	657312	1.66
			Tad	1	14	12	57076	0.14
		LTR		27	1114	273	3394148	8.57
			Copia	13	349	119	944340	2.39
			Gypsy	14	765	154	2449808	6.18
		TRIM		4	43	8	16518	0.05
		ClassI_noCat		1	20	3	11534	0.03
	II			49	1070	202	1361172	3.4
		Helitron		2	150	14	376137	0.95
		MITE		11	119	51	36694	0.08
		TIR		36	801	137	948341	2.37
			MuDR	5	171	15	144192	0.36
			Tc1/Mariner	12	202	41	196439	0.48
			Pif-Harbinger	8	128	25	139698	0.35
			hAT	3	84	15	102055	0.26
			Tc3	1	12	7	21016	0.05
			TIR	7	204	34	344941	0.87
	noCat			7	363	78	396477	0.99
Z. tritici Zt10				118	2890	633	6502192	16.61
	I			45	1527	298	4478110	11.41
		DIRS		1	17	6	37477	0.1
		LARD		2	71	6	113624	0.29
		LINE		6	235	15	622308	1.57
			CR1-I	1	28	1	52156	0.13
			RTE	3	122	5	262362	0.66
			Tad	1	67	1	296214	0.75
			LINE	1	18	8	11576	0.03
		LTR		32	1158	257	3674862	9.38
			Copia	10	175	48	498275	1.28
			Gypsy	22	983	209	3176587	8.1
		TRIM		2	25	11	12805	0.03
		ClassI_noCat		2	21	3	17034	0.04
	II			69	1255	305	1927967	4.96
		Crypton		1	14	4	28627	0.07
		Helitron		6	152	17	218204	0.55
		Maverick		2	97	12	309209	0.79
		MITE		10	121	61	36551	0.12
		TIR		50	871	211	1335376	3.43
			MuDR	7	94	26	121688	0.31
			Tc1/Mariner	9	161	42	215369	0.54
			Pif-Harbinger	8	117	18	157035	0.41
			hAT	6	107	25	161539	0.41
			Tc3	1	5	5	6670	0.02
			TIR	18	345	86	633243	1.64
			PiggyBac	1	42	9	39832	0.1
	noCat			4	108	30	96115	0.24
Z. tritici Zt1A5				100	3245	708	6406068	16.15
	I			36	1567	362	4196647	10.57
		LINE		13	465	105	1082144	2.72
			I	3	201	57	559748	1.41
			Jockey	1	74	5	109933	0.28
			L1	1	15	2	24863	0.06
			RTE	3	38	3	66603	0.17
			Tad	2	99	26	267761	0.67
			LINE	1	25	1	25721	0.06
			Tx1	2	13	11	27515	0.07
		LTR		21	1063	250	3094759	7.8
			Copia	10	379	113	1087045	2.74
			Gypsy	11	684	137	2007714	5.06
		TRIM		2	39	7	19744	0.05
	II			61	1314	287	1914480	4.83
		Helitron		4	171	26	485213	1.22
		MITE		8	156	57	39538	0.1
		TIR		48	984	203	1377912	3.48
			MuDR	10	141	36	143424	0.36
			FOLYT1	1	40	2	10447	0.03
			Tc1/Mariner	10	190	44	167520	0.41
			Pif-Harbinger	7	124	23	127347	0.33
			hAT	5	51	16	71974	0.18
			TIR	15	438	82	857200	2.17
		ClassII_noCat		1	3	1	11817	0.03
	noCat			3	364	59	294941	0.75
Z. tritici Zt1E4				95	2895	606	6082618	15.75
	I			37	1409	305	4053431	10.48
		LINE		10	311	30	833069	2.17
			I	1	53	1	158589	0.41
			Jockey	1	14	2	13627	0.04
			RTE	4	75	9	181062	0.47
			Tad	2	124	13	402867	1.05
			Tx1	2	45	5	76924	0.2
		LTR		23	1049	256	3196772	8.26
			Copia	9	309	103	1006572	2.61
			Gypsy	14	740	153	2190200	5.65
		TRIM		3	42	16	15236	0.03
		ClassI_noCat		1	7	3	8354	0.02
	II			51	1027	247	1586454	4.12
		Helitron		3	135	24	377613	0.97
		MITE		4	68	31	20642	0.06
		TIR		42	816	190	1166680	3.04
			MuDR	4	92	20	110894	0.28
			Tc1/Mariner	8	122	38	130797	0.35
			Pif-Harbinger	7	141	29	156963	0.42
			hAT	8	127	25	153817	0.4
			TIR	15	334	78	614209	1.59
		ClassII_noCat		2	8	2	21519	0.05
	noCat			7	459	54	442733	1.15
Z. tritici Zt3D1				93	3179	627	6135887	15.1
	I			32	1395	324	3947773	9.68
		LARD		1	42	2	30731	0.08
		LINE		2	70	27	199969	0.49
			Tad	1	27	23	118513	0.29
			LINE	1	43	4	81456	0.2
		LTR		26	1251	285	3688079	9.04
			Copia	8	342	113	1008380	2.47
			Gypsy	18	909	172	2679699	6.57
		TRIM		2	25	7	8168	0.02
		SINE		1	7	3	20826	0.05
	II			53	1132	234	1554656	3.85
		Helitron		6	216	22	450653	1.12
		MITE		8	107	42	33327	0.08
		TIR		38	803	169	1064411	2.63
			MuDR	5	163	22	165639	0.41
			Tc1/Mariner	8	107	47	135849	0.34
			25-Pif-Harbinger	6	143	19	156808	0.39
			hAT	7	127	29	154516	0.38
			Tc3	1	8	4	12992	0.03
			TIR	11	255	48	438607	1.08
		ClassII_noCat		1	6	1	6265	0.02
	noCat			8	652	69	633458	1.57
Z. tritici Zt3D7				87	2586	624	6110792	16.14
	I			35	1423	366	4527207	11.94
		LINE		7	302	96	1034045	2.73
			CR1-I	1	64	1	304298	0.8
			I	1	160	68	559868	1.48
			L1	1	3	1	5830	0.02
			RTE	3	47	3	35808	0.09
			Tad	1	28	23	128241	0.34
		LTR		26	1087	266	3428488	9.04
			Copia	10	301	97	894693	2.36
			Gypsy	16	786	169	2533795	6.68
		TRIM		1	18	1	12692	0.03
		ClassI_noCat		1	16	3	51982	0.14
	II			48	885	221	1296695	3.45
		Helitron		5	137	19	374155	0.99
		MITE		9	103	52	33330	0.09
		TIR		34	645	150	889210	2.37
			MuDR	4	130	20	144316	0.38
			Tc1/Mariner	9	96	41	130111	0.34
			Pif-Harbinger	4	89	14	109751	0.3
			hAT	6	118	26	134134	0.36
			Tc3	1	36	4	21451	0.06
			TIR	10	176	45	349447	0.93
	noCat			4	278	37	286890	0.75
Z. tritici Zt289				101	2295	609	5478188	14.5048
	I			35	1194	293	3658577	9.68697
		LARD		1	46	2	46346	0.122712
		LINE		5	130	38	418440	1.10792
			I	1	34	23	144172	0.38173
			L1	1	25	2	69240	0.18333
			RTE	3	71	13	205028	0.542862
		LTR		27	980	240	3175894	8.40895
			Copia	8	197	44	474252	1.2557
			Gypsy	19	783	196	2701642	7.15325
		TRIM		2	38	13	17897	0.0473866
	II			63	1014	285	1757898	4.65446
		Crypton		1	7	3	15883	0.0420541
		Helitron		5	121	26	235003	0.622228
		Maverick		2	68	12	324904	0.860262
		MITE		5	49	27	14561	0.0385538
		TIR		50	769	217	1167547	3.09136
			MuDR	7	104	30	102796	0.272177
			Tc1/Mariner	9	86	44	104040	0.275471
			Pif-Harbinger	7	103	19	148206	0.392411
			hAT	8	110	26	144457	0.382485
			Tc3	2	16	9	22825	0.0604347
			TIR	17	350	89	645223	1.70838
	noCat			3	87	31	61713	0.1634
Z. tritici Zt469				88	2483	478	5906777	14.7111
	I			38	1439	260	4384434	10.9196
		LARD		1	118	7	260379	0.648484
		LINE		6	115	14	118322	0.294685
			Jockey	1	13	2	7550	0.0188036
			RTE	3	36	8	80145	0.199604
			Tad	2	66	4	30627	0.0762778
		LTR		29	1166	227	3976431	9.90345
			Bel-Pao	1	34	6	85547	0.213058
			Copia	4	81	18	171921	0.428176
			Gypsy	24	1051	203	3718963	9.26222
		TRIM		2	40	12	29302	0.0729778
	II			50	1044	218	1522343	3.79145
		Helitron		5	107	19	256130	0.637902
		MITE		3	29	22	11515	0.0286786
		TIR		42	908	177	1254698	3.12487
			MuDR	2	47	6	56044	0.13958
			Tc1/Mariner	11	197	50	200748	0.499971
			Pif-Harbinger	8	123	24	154445	0.384651
			hAT	5	148	22	168086	0.418625
			Tc3	2	18	12	19724	0.0491234
			TIR	14	375	63	655651	1.63292
	noCat			7	196	28	367665	0.915684
