## Supplemental Table 3 for "Dynamics of transposable elements in recently diverged fungal pathogens: lineage-specific transposable element content and efficiency of genome defences"

### Sheet: Sheet1
Table S3: Chromosomal inversions between Z. tritici isolates compared to the reference IPO323
Reference	Chr_IPO323	Start_IPO323	END_IPO323	Size_IPO323	Query	Contig_Query	Start_Query	End_Query	Chr_Query	Size_Query	annotation	Number_genes	Distance_TE_upstream	Distance_TE_downstream
IPO323	chr_1	1805792	1824819	19027	Zt05	unitig_0_quiver	1813924	1832979	chr_1	19055	INV	9	7311	159175
IPO323	chr_1	4725964	4749047	23083	Zt05	unitig_0_quiver	4850291	4873401	chr_1	23110	INV	10	531	119810
IPO323	chr_8	2290608	2296187	5579	Zt05	unitig_1_quiver	180266	185871	chr_2	5605	INVDP	1	0	0
IPO323	chr_2	1856709	1867428	10719	Zt05	unitig_1_quiver	1947757	1967183	chr_2	19426	INV	8	0	0
IPO323	chr_2	891	6576	5685	Zt05	unitig_1_quiver	4036104	4041789	chr_2	5685	INVTR	0	0	0
IPO323	chr_14	521343	528120	6777	Zt05	unitig_14_quiver	549985	556777	chr_14	6792	INV	0	0	43987
IPO323	chr_1	604	1408	804	Zt05	unitig_14_quiver	773986	774790	chr_14	804	INVTR	0	-1	267988
IPO323	chr_11	699941	706111	6170	Zt05	unitig_16_quiver	712180	718381	chr_11	6201	INV	3	-1	219
IPO323	chr_11	789084	792656	3572	Zt05	unitig_16_quiver	777682	781254	chr_11	3572	INV	1	16872	-2
IPO323	chr_20	468019	472081	4062	Zt05	unitig_17_quiver	1	4058	chr_12	4057	INVDP	1	10325	0
IPO323	chr_13	1169279	1172318	3039	Zt05	unitig_17_quiver	1872	4913	chr_12	3041	INVDP	0	0	0
IPO323	chr_8	2415410	2443572	28162	Zt05	unitig_18_quiver	5	22662	chr_13	22657	INVDP	1	0	0
IPO323	chr_3	3504677	3505247	570	Zt05	unitig_18_quiver	26348	26918	chr_13	570	INVDP	0	0	0
IPO323	chr_3	3504675	3505247	572	Zt05	unitig_18_quiver	27161	27733	chr_13	572	INVTR	0	0	0
IPO323	chr_13	322003	495123	173120	Zt05	unitig_18_quiver	289311	444299	chr_13	154988	INV	46	0	0
IPO323	chr_2	963730	969336	5606	Zt05	unitig_19_quiver	428953	434552	chr_15	5599	INVDP	1	0	0
IPO323	chr_17	7723	17372	9649	Zt05	unitig_19_quiver	718296	727940	chr_15	9644	INVTR	0	0	0
IPO323	chr_9	27561	29038	1477	Zt05	unitig_2_quiver	795187	796664	chr_3	1477	INVTR	0	26742	39873
IPO323	chr_13	25687	31006	5319	Zt05	unitig_20_quiver	889778	895097	chr_18	5319	INVDP	0	0	0
IPO323	chr_3	3501653	3504678	3025	Zt05	unitig_24_quiver	2100	5125	chr_19	3025	INVDP	0	0	0
IPO323	chr_12	23978	26367	2389	Zt05	unitig_24_quiver	514774	517168	chr_19	2394	INVTR	2	0	5259
IPO323	chr_18	567311	568220	909	Zt05	unitig_26_quiver	132	1041	chr_21	909	INVDP	0	4737	0
IPO323	chr_18	566637	567927	1290	Zt05	unitig_26_quiver	13312	14602	chr_21	1290	INVDP	0	0	349
IPO323	chr_12	3196	6940	3744	Zt05	unitig_26_quiver	273073	276817	chr_21	3744	INVDP	0	2114	0
IPO323	chr_11	150	3124	2974	Zt05	unitig_26_quiver	281661	284633	chr_21	2972	INVTR	1	0	0
IPO323	chr_18	567311	570438	3127	Zt05	unitig_3_quiver	22319	25447	chr_4	3128	INVDP	1	0	0
IPO323	chr_8	2415410	2431527	16117	Zt05	unitig_4_quiver	5977	22159	chr_5	16182	INVDP	3	0	0
IPO323	chr_18	566638	570436	3798	Zt05	unitig_4_quiver	18203	22171	chr_5	3968	INVDP	3	0	0
IPO323	chr_2	3700420	3704736	4316	Zt05	unitig_4_quiver	1825574	1829896	chr_5	4322	INVTR	2	0	0
IPO323	chr_2	514954	517675	2721	Zt05	unitig_5_quiver	177979	180701	chr_8	2722	INVDP	1	1933	1265
IPO323	chr_8	1514679	1520710	6031	Zt05	unitig_5_quiver	1498200	1504144	chr_8	5944	INV	2	86936	39290
IPO323	chr_13	19762	22486	2724	Zt05	unitig_6_quiver	2353387	2356111	chr_9	2724	INVTR	0	0	0
IPO323	chr_2	3196604	3200714	4110	Zt05	unitig_7_quiver	19632	23742	chr_6	4110	INVDP	0	0	0
IPO323	chr_6	1120048	1184241	64193	Zt05	unitig_7_quiver	1139990	1205123	chr_6	65133	INV	31	0	0
IPO323	chr_6	1986892	1987839	947	Zt05	unitig_7_quiver	1891650	1892597	chr_6	947	INV	1	17666	103756
IPO323	chr_12	23978	25433	1455	Zt05	unitig_75_quiver	2710998	2712459	chr_7	1461	INVDP	0	-1	917540
IPO323	chr_5	6192	11272	5080	Zt10	unitig_0_quiver	6584723	6589803	chr_1	5080	INVDP	0	1923	7341
IPO323	chr_17	2	6519	6517	Zt10	unitig_0_quiver	6585254	6591770	chr_1	6516	INVTR	1	0	0
IPO323	chr_11	1511886	1518542	6656	Zt10	unitig_10_quiver	1460344	1467063	chr_11	6719	INV	0	3924	5112
IPO323	chr_13	322003	495123	173120	Zt10	unitig_12_quiver	320922	571238	chr_13	250316	INV	26	0	0
IPO323	chr_12	23978	25433	1455	Zt10	unitig_13_quiver	608964	610425	chr_16	1461	INVDP	0	2423	2937
IPO323	chr_13	29	21983	21954	Zt10	unitig_19_quiver	399468	421526	chr_14	22058	INVDP	13	0	0
IPO323	chr_13	1168130	1171881	3751	Zt10	unitig_2_quiver	11513	15261	chr_2	3748	INVDP	0	6003	-3
IPO323	chr_2	1856709	1867428	10719	Zt10	unitig_2_quiver	1814505	1833361	chr_2	18856	INV	1	0	0
IPO323	chr_5	1520105	1528831	8726	Zt10	unitig_4_quiver	1632587	1646248	chr_5	13661	INV	5	0	0
IPO323	chr_5	2600574	2603017	2443	Zt10	unitig_4_quiver	2733080	2735528	chr_5	2448	INV	0	61372	30980
IPO323	chr_7	2158890	2165433	6543	Zt10	unitig_5_quiver	2256379	2262906	chr_7	6527	INV	0	55930	55441
IPO323	chr_6	1120048	1184475	64427	Zt10	unitig_6_quiver	1030943	1107067	chr_6	76124	INV	0	59325	58814
IPO323	chr_8	1514679	1520710	6031	Zt10	unitig_7_quiver	1442160	1448110	chr_8	5950	INV	0	109300	49132
IPO323	chr_12	781	6266	5485	Zt10	unitig_8_quiver	1918463	1923951	chr_10	5488	INVTR	2	0	0
IPO323	chr_9	535437	549057	13620	Zt10	unitig_9_quiver	461407	475021	chr_9	13614	INV	0	20319	19313
IPO323	chr_1	379285	385523	6238	Zt1A5	LT882676.1	337073	343318	LT882676.1	6245	INV	0	7005	183960
IPO323	chr_1	2415166	2419607	4441	Zt1A5	LT882676.1	2411745	2416188	LT882676.1	4443	INV	0	22207	40238
IPO323	chr_1	4729668	4755422	25754	Zt1A5	LT882676.1	4784843	4810592	LT882676.1	25749	INV	0	9	20495
IPO323	chr_1	3409868	3412440	2572	Zt1A5	LT882676.1	5158335	5160906	LT882676.1	2571	INVTR	2	0	0
IPO323	chr_6	1578191	1583780	5589	Zt1A5	LT882676.1	6057136	6062710	LT882676.1	5574	INVDP	2	0	0
IPO323	chr_9	669181	670268	1087	Zt1A5	LT882677.1	60285	61372	LT882677.1	1087	INVDP	1	0	0
IPO323	chr_2	3196601	3202194	5593	Zt1A5	LT882677.1	220710	226302	LT882677.1	5592	INVTR	1	0	0
IPO323	chr_2	3608962	3614553	5591	Zt1A5	LT882677.1	354743	360329	LT882677.1	5586	INVDP	2	0	0
IPO323	chr_8	2290607	2296178	5571	Zt1A5	LT882677.1	354743	360330	LT882677.1	5587	INVDP	2	0	0
IPO323	chr_7	1293416	1298760	5344	Zt1A5	LT882677.1	3183062	3188272	LT882677.1	5210	INVDP	1	0	0
IPO323	chr_17	7723	8857	1134	Zt1A5	LT882677.1	3696016	3697133	LT882677.1	1117	INVTR	0	1293	1649
IPO323	chr_6	493	1615	1122	Zt1A5	LT882677.1	3697285	3698407	LT882677.1	1122	INVTR	0	19	2918
IPO323	chr_3	1010613	1019575	8962	Zt1A5	LT882678.1	1050438	1080332	LT882678.1	29894	INV	8	0	0
IPO323	chr_9	26722	29038	2316	Zt1A5	LT882678.1	2610456	2612771	LT882678.1	2315	INVDP	3	0	0
IPO323	chr_3	3307810	3311073	3263	Zt1A5	LT882678.1	3523019	3526281	LT882678.1	3262	INV	1	0	0
IPO323	chr_18	305870	311458	5588	Zt1A5	LT882678.1	3750478	3756061	LT882678.1	5583	INVTR	1	0	0
IPO323	chr_17	13326	17448	4122	Zt1A5	LT882678.1	3792815	3796937	LT882678.1	4122	INVTR	1	0	0
IPO323	chr_18	418746	424204	5458	Zt1A5	LT882679.1	1469468	1475270	LT882679.1	5802	INVTR	6	0	0
IPO323	chr_9	1059458	1065047	5589	Zt1A5	LT882679.1	2500920	2506512	LT882679.1	5592	INVTR	1	0	0
IPO323	chr_4	2853871	2858116	4245	Zt1A5	LT882679.1	2932080	2935806	LT882679.1	3726	INV	3	0	0
IPO323	chr_5	1756172	1790690	34518	Zt1A5	LT882680.1	1750326	1762583	LT882680.1	12257	INV	0	27330	30351
IPO323	chr_6	1120048	1184475	64427	Zt1A5	LT882681.1	993872	1058757	LT882681.1	64885	INV	0	65956	96502
IPO323	chr_6	2093879	2108108	14229	Zt1A5	LT882681.1	1965964	1980189	LT882681.1	14225	INV	0	8807	15652
IPO323	chr_1	603	1409	806	Zt1A5	LT882681.1	2628500	2629307	LT882681.1	807	INVTR	1	0	0
IPO323	chr_12	23978	25433	1455	Zt1A5	LT882682.1	2570813	2572274	LT882682.1	1461	INVTR	2	0	0
IPO323	chr_20	6	938	932	Zt1A5	LT882682.1	2581121	2582053	LT882682.1	932	INVDP	1	0	0
IPO323	chr_18	1	838	837	Zt1A5	LT882682.1	2581201	2582038	LT882682.1	837	INVDP	1	0	0
IPO323	chr_8	1514679	1520710	6031	Zt1A5	LT882683.1	1462514	1468453	LT882683.1	5939	INV	0	422	72595
IPO323	chr_13	9283	21798	12515	Zt1A5	LT882683.1	2250374	2262900	LT882683.1	12526	INVDP	2	0	0
IPO323	chr_20	465689	468829	3140	Zt1A5	LT882684.1	10996	14136	LT882684.1	3140	INVDP	4	0	0
IPO323	chr_9	535437	549057	13620	Zt1A5	LT882684.1	525539	539172	LT882684.1	13633	INV	0	2238	-18836
IPO323	chr_11	699941	706111	6170	Zt1A5	LT882686.1	699118	705343	LT882686.1	6225	INV	0	19288	72955
IPO323	chr_11	789084	793203	4119	Zt1A5	LT882686.1	774403	778527	LT882686.1	4124	INV	1	0	0
IPO323	chr_12	1109494	1129999	20505	Zt1A5	LT882687.1	1124201	1144718	LT882687.1	20517	INV	0	30295	72237
IPO323	chr_20	468019	472091	4072	Zt1A5	LT882688.1	1	4073	LT882688.1	4072	INVDP	1	0	0
IPO323	chr_13	1169279	1172318	3039	Zt1A5	LT882688.1	1887	4927	LT882688.1	3040	INVTR	1	0	0
IPO323	chr_13	313912	495123	181211	Zt1A5	LT882688.1	300579	487609	LT882688.1	187030	INV	12	0	0
IPO323	chr_14	521482	527745	6263	Zt1A5	LT882689.1	500792	507055	LT882689.1	6263	INV	2	0	0
IPO323	chr_5	6192	11268	5076	Zt1A5	LT882689.1	671097	676172	LT882689.1	5075	INVDP	3	0	0
IPO323	chr_17	351	6214	5863	Zt1A5	LT882689.1	671928	677766	LT882689.1	5838	INVDP	3	0	0
IPO323	chr_13	25505	31004	5499	Zt1A5	LT882690.1	640328	645828	LT882690.1	5500	INVDP	1	0	0
IPO323	chr_3	3504677	3505247	570	Zt1A5	LT882691.1	10131	10701	LT882691.1	570	INVTR	0	557	5675
IPO323	chr_18	566638	570436	3798	Zt1A5	LT882692.1	2555	6353	LT882692.1	3798	INVTR	0	13993	-1
IPO323	chr_2	514927	517677	2750	Zt1A5	LT882692.1	413866	416605	LT882692.1	2739	INVDP	1	0	0
IPO323	chr_12	4222	6941	2719	Zt1A5	LT882692.1	579816	582536	LT882692.1	2720	INVDP	1	0	0
IPO323	chr_18	355018	356872	1854	Zt1A5	LT882693.1	434517	436370	LT882693.1	1853	INV	3	0	0
IPO323	chr_6	1578192	1583781	5589	Zt1A5	LT882693.1	439233	444830	LT882693.1	5597	INVDP	2	0	0
IPO323	chr_2	1881313	1882428	1115	Zt1A5	LT882695.1	116	1231	LT882695.1	1115	INVTR	1	0	0
IPO323	chr_18	163930	169988	6058	Zt1A5	LT882695.1	83612	89625	LT882695.1	6013	INVTR	2	0	0
IPO323	chr_13	25505	31006	5501	Zt1A5	LT882695.1	534849	540350	LT882695.1	5501	INVDP	1	0	0
IPO323	chr_17	579085	584099	5014	Zt1A5	LT882696.1	53	5068	LT882696.1	5015	INVDP	1	0	0
IPO323	chr_1	379285	385523	6238	Zt1E4	LT854253.1	275268	281474	chr_1	6206	INV	0	27495	87525
IPO323	chr_1	805666	808897	3231	Zt1E4	LT854253.1	695265	698496	chr_1	3231	INV	0	48634	152
IPO323	chr_1	4725964	4755422	29458	Zt1E4	LT854253.1	4809121	4838441	chr_1	29320	INV	0	531	128947
IPO323	chr_1	5050752	5057707	6955	Zt1E4	LT854254.1	155274	162229	chr_2	6955	INVTR	1	0	0
IPO323	chr_2	1057208	1060042	2834	Zt1E4	LT854254.1	1070442	1073270	chr_2	2828	INV	0	44585	8922
IPO323	chr_2	3631751	3668042	36291	Zt1E4	LT854254.1	3563995	3599429	chr_2	35434	INV	0	65579	3610
IPO323	chr_2	3670288	3783480	113192	Zt1E4	LT854254.1	3602896	3713494	chr_2	110598	INV	8	0	0
IPO323	chr_20	1	2379	2378	Zt1E4	LT854254.1	3716220	3718598	chr_2	2378	INVDP	1	0	0
IPO323	chr_3	300745	915732	614987	Zt1E4	LT854255.1	327177	921712	chr_3	594535	INV	46	0	0
IPO323	chr_3	992615	995949	3334	Zt1E4	LT854255.1	1018335	1021656	chr_3	3321	INVTR	0	4544	18285
IPO323	chr_3	3307810	3311073	3263	Zt1E4	LT854255.1	3515209	3518446	chr_3	3237	INV	0	20380	902
IPO323	chr_12	1	6943	6942	Zt1E4	LT854255.1	3708644	3715733	chr_3	7089	INVTR	2	0	0
IPO323	chr_3	17	4933	4916	Zt1E4	LT854255.1	3710914	3715741	chr_3	4827	INVTR	1	0	0
IPO323	chr_4	220017	225480	5463	Zt1E4	LT854256.1	257553	263028	chr_4	5475	INV	0	3767	25610
IPO323	chr_4	1153190	1168910	15720	Zt1E4	LT854256.1	1147330	1153177	chr_4	5847	INV	0	37635	35668
IPO323	chr_4	2616183	2625107	8924	Zt1E4	LT854256.1	2647594	2656588	chr_4	8994	INV	0	5850	38622
IPO323	chr_2	871760	878889	7129	Zt1E4	LT854257.1	1466867	1474008	chr_5	7141	INVTR	1	0	0
IPO323	chr_3	5948	7514	1566	Zt1E4	LT854257.1	2752258	2753825	chr_5	1567	INVDP	1	0	0
IPO323	chr_13	17854	21643	3789	Zt1E4	LT854257.1	2759465	2763254	chr_5	3789	INVDP	0	-1	757
IPO323	chr_3	3501653	3503029	1376	Zt1E4	LT854258.1	147	1523	chr_6	1376	INVDP	2	0	0
IPO323	chr_3	3501654	3504678	3024	Zt1E4	LT854258.1	47031	50055	chr_6	3024	INVDP	1	0	0
IPO323	chr_6	1120048	1184475	64427	Zt1E4	LT854258.1	1052004	1116877	chr_6	64873	INV	0	61778	55326
IPO323	chr_9	2060763	2061920	1157	Zt1E4	LT854258.1	1183137	1184294	chr_6	1157	INVTR	0	44037	66
IPO323	chr_6	1691412	1696162	4750	Zt1E4	LT854258.1	1599155	1603906	chr_6	4751	INV	0	144148	34541
IPO323	chr_6	2080848	2108108	27260	Zt1E4	LT854258.1	1973793	1990754	chr_6	16961	INV	1	0	0
IPO323	chr_6	2744	12637	9893	Zt1E4	LT854259.1	2644617	2654502	chr_7	9885	INVTR	8	0	0
IPO323	chr_20	468019	472105	4086	Zt1E4	LT854260.1	18	4104	chr_8	4086	INVTR	1	0	0
IPO323	chr_8	1514679	1520710	6031	Zt1E4	LT854260.1	1426239	1432183	chr_8	5944	INV	0	486	107355
IPO323	chr_6	1578192	1583781	5589	Zt1E4	LT854260.1	1941575	1947183	chr_8	5608	INVTR	2	0	0
IPO323	chr_12	11	5804	5793	Zt1E4	LT854260.1	2202530	2208392	chr_8	5862	INVDP	1	0	0
IPO323	chr_4	7604	11630	4026	Zt1E4	LT854260.1	2204243	2208294	chr_8	4051	INVDP	1	0	0
IPO323	chr_6	1578194	1579674	1480	Zt1E4	LT854261.1	134578	136059	chr_9	1481	INVDP	2	0	0
IPO323	chr_2	1881315	1886894	5579	Zt1E4	LT854261.1	145810	151389	chr_9	5579	INVDP	2	0	0
IPO323	chr_8	2293270	2296182	2912	Zt1E4	LT854261.1	211192	214106	chr_9	2914	INVDP	3	0	0
IPO323	chr_9	535437	552682	17245	Zt1E4	LT854261.1	680065	697833	chr_9	17768	INV	0	74219	14667
IPO323	chr_5	193621	199218	5597	Zt1E4	LT854262.1	148669	154267	chr_10	5598	INVTR	2	0	0
IPO323	chr_11	699877	706222	6345	Zt1E4	LT854263.1	767833	774203	chr_11	6370	INV	0	4110	144140
IPO323	chr_11	1454334	1489103	34769	Zt1E4	LT854263.1	1459849	1496366	chr_11	36517	INV	0	27112	40915
IPO323	chr_12	176909	178339	1430	Zt1E4	LT854264.1	151414	152844	chr_12	1430	INV	0	3982	2354
IPO323	chr_12	792237	835486	43249	Zt1E4	LT854264.1	800044	891255	chr_12	91211	INV	16	0	0
IPO323	chr_13	322003	495123	173120	Zt1E4	LT854265.1	246841	412308	chr_13	165467	INV	4	0	0
IPO323	chr_2	3608962	3614552	5590	Zt1E4	LT854265.1	1052960	1058539	chr_13	5579	INVTR	1	0	0
IPO323	chr_3	94	7509	7415	Zt1E4	LT854265.1	1150190	1157605	chr_13	7415	INVDP	2	0	0
IPO323	chr_3	3501653	3502750	1097	Zt1E4	LT854266.1	126	1223	chr_14	1097	INVDP	2	0	0
IPO323	chr_14	516533	529663	13130	Zt1E4	LT854266.1	404631	417759	chr_14	13128	INV	3	0	0
IPO323	chr_3	38	7508	7470	Zt1E4	LT854268.1	548320	555791	chr_16	7471	INVDP	1	0	0
IPO323	chr_20	26	4178	4152	Zt1E4	LT854268.1	551639	555791	chr_16	4152	INVDP	1	0	0
IPO323	chr_18	6	838	832	Zt1E4	LT854268.1	554959	555791	chr_16	832	INVDP	1	0	0
IPO323	chr_13	14221	22486	8265	Zt1E4	LT854269.1	640823	649089	chr_18	8266	INVTR	2	0	0
IPO323	chr_2	963720	969336	5616	Zt1E4	LT854270.1	491457	497069	chr_19	5612	INVDP	2	0	0
IPO323	chr_2	963727	969336	5609	Zt1E4	LT854270.1	505148	510743	chr_19	5595	INVDP	1	0	0
IPO323	chr_3	1725	4933	3208	Zt1E4	LT854272.1	361078	364284	chr_21	3206	INVDP	1	0	0
IPO323	chr_8	2415410	2416517	1107	Zt289	000000F_arrow	2964	4071	chr_1	1107	INVDP	3	0	0
IPO323	chr_2	1515394	1516301	907	Zt289	000000F_arrow	2460565	2461472	chr_1	907	INVTR	0	0	0
IPO323	chr_1	4725964	4755380	29416	Zt289	000000F_arrow	4682744	4713352	chr_1	30608	INV	1	18457	739
IPO323	chr_20	468019	472105	4086	Zt289	000001F_arrow	178	4335	chr_2	4157	INVTR	0	0	0
IPO323	chr_2	1856709	1867428	10719	Zt289	000001F_arrow	1866406	1879471	chr_2	13065	INV	0	477	-1
IPO323	chr_5	2600574	2603017	2443	Zt289	000002F_arrow	2718395	2720843	chr_5	2448	INV	0	2990	7009
IPO323	chr_7	156921	158183	1262	Zt289	000004F_arrow	27279	28541	chr_7	1262	INVTR	2	65622	68263
IPO323	chr_7	128631	137958	9327	Zt289	000004F_arrow	28537	40056	chr_7	11519	INVTR	1	0	0
IPO323	chr_7	2072482	2094791	22309	Zt289	000004F_arrow	2120194	2142693	chr_7	22499	INV	2	0	0
IPO323	chr_6	1120048	1184475	64427	Zt289	000005F_arrow	1184456	1249897	chr_6	65441	INV	0	0	0
IPO323	chr_6	2080848	2108108	27260	Zt289	000005F_arrow	2043389	2063513	chr_6	20124	INV	1	24519	53228
IPO323	chr_3	1	950	949	Zt289	000005F_arrow	2562605	2563554	chr_6	949	INVTR	0	0	0
IPO323	chr_3	3307810	3311073	3263	Zt289	000006F_arrow	3324022	3327282	chr_3	3260	INV	0	-1	320
IPO323	chr_12	23978	26582	2604	Zt289	000006F_arrow	3518054	3520664	chr_3	2610	INVTR	0	-1	876127
IPO323	chr_8	776773	792129	15356	Zt289	000007F_arrow	691216	706570	chr_8	15354	INV	0	-1	1070159
IPO323	chr_8	1406207	1415110	8903	Zt289	000007F_arrow	1404281	1413203	chr_8	8922	INV	0	167247	129798
IPO323	chr_9	535437	549057	13620	Zt289	000008F_arrow	480769	494395	chr_9	13626	INV	0	100052	43778
IPO323	chr_9	921607	995119	73512	Zt289	000008F_arrow	811560	878844	chr_9	67284	INV	5	39242	7984
IPO323	chr_17	115	6519	6404	Zt289	000008F_arrow	1984178	1990580	chr_9	6402	INVDP	2	0	0
IPO323	chr_11	1511887	1518542	6655	Zt289	000009F_arrow	1492321	1499038	chr_11	6717	INV	0	0	0
IPO323	chr_13	58578	96258	37680	Zt289	000012F_arrow	25502	40948	chr_13	15446	INV	1	191	166100
IPO323	chr_13	240642	246175	5533	Zt289	000012F_arrow	177537	183079	chr_13	5542	INV	0	0	0
IPO323	chr_13	322003	495123	173120	Zt289	000012F_arrow	243506	507987	chr_13	264481	INV	15	14259	89279
IPO323	chr_12	23978	25433	1455	Zt289	000015F_arrow	638640	640095	chr_16	1455	INVDP	1	0	0
IPO323	chr_13	712	21983	21271	Zt289	000018F_arrow	349801	371174	chr_14	21373	INVDP	12	0	0
IPO323	chr_2	3850736	3858588	7852	Zt3D1	LT854273.1	6285	14117	chr_1	7832	INVDP	4	0	0
IPO323	chr_1	2603060	2605845	2785	Zt3D1	LT854273.1	2827283	2830026	chr_1	2743	INV	0	0	0
IPO323	chr_1	4725966	4755422	29456	Zt3D1	LT854273.1	4883158	4912551	chr_1	29393	INV	0	117091	134868
IPO323	chr_2	383131	385799	2668	Zt3D1	LT854274.1	397934	400570	chr_2	2636	INV	0	3599	174912
IPO323	chr_2	510826	513982	3156	Zt3D1	LT854274.1	496711	499868	chr_2	3157	INV	0	15788	16445
IPO323	chr_7	1822653	1828020	5367	Zt3D1	LT854274.1	1040418	1045785	chr_2	5367	INVDP	1	74273	385
IPO323	chr_6	662341	664994	2653	Zt3D1	LT854274.1	1249295	1251947	chr_2	2652	INVDP	1	0	0
IPO323	chr_2	3850720	3859595	8875	Zt3D1	LT854276.1	3167	11972	chr_4	8805	INVTR	4	0	0
IPO323	chr_8	97396	100703	3307	Zt3D1	LT854276.1	58342	61649	chr_4	3307	INVDP	2	0	0
IPO323	chr_4	1153190	1168910	15720	Zt3D1	LT854276.1	1212822	1218709	chr_4	5887	INV	0	0	0
IPO323	chr_12	1	6941	6940	Zt3D1	LT854276.1	3059211	3066356	chr_4	7145	INVDP	3	5925	35696
IPO323	chr_6	52804	53651	847	Zt3D1	LT854277.1	153864	154711	chr_5	847	INVDP	2	0	0
IPO323	chr_5	193621	199218	5597	Zt3D1	LT854277.1	991866	997453	chr_5	5587	INVTR	1	0	0
IPO323	chr_5	1756172	1790658	34486	Zt3D1	LT854277.1	2064980	2081898	chr_5	16918	INV	0	0	0
IPO323	chr_12	1	4946	4945	Zt3D1	LT854277.1	3030523	3035468	chr_5	4945	INVDP	1	27879	30379
IPO323	chr_6	1120048	1184475	64427	Zt3D1	LT854278.1	1017305	1105436	chr_6	88131	INV	8	0	0
IPO323	chr_6	2080848	2108108	27260	Zt3D1	LT854278.1	1967944	1984616	chr_6	16672	INV	0	0	0
IPO323	chr_17	2	5050	5048	Zt3D1	LT854278.1	2501119	2506143	chr_6	5024	INVDP	1	5999	15737
IPO323	chr_3	3501654	3504678	3024	Zt3D1	LT854279.1	487	3511	chr_7	3024	INVDP	2	0	0
IPO323	chr_7	96389	101131	4742	Zt3D1	LT854279.1	136350	141079	chr_7	4729	INVDP	1	0	0
IPO323	chr_7	1678502	1686954	8452	Zt3D1	LT854279.1	1786125	1794598	chr_7	8473	INVDP	1	0	0
IPO323	chr_7	1686493	1690988	4495	Zt3D1	LT854279.1	1794602	1799095	chr_7	4493	INVDP	1	0	0
IPO323	chr_8	95128	100711	5583	Zt3D1	LT854279.1	1909259	1914851	chr_7	5592	INVDP	2	0	0
IPO323	chr_12	24257	25433	1176	Zt3D1	LT854279.1	2752041	2753223	chr_7	1182	INVTR	1	0	0
IPO323	chr_2	3608967	3614558	5591	Zt3D1	LT854280.1	558951	564553	chr_8	5602	INVDP	1	0	0
IPO323	chr_8	2290613	2296182	5569	Zt3D1	LT854280.1	558951	564553	chr_8	5602	INVTR	1	0	0
IPO323	chr_8	1514679	1520710	6031	Zt3D1	LT854280.1	1547954	1553892	chr_8	5938	INV	0	296	46130
IPO323	chr_8	2276187	2284037	7850	Zt3D1	LT854280.1	2270492	2278348	chr_8	7856	INV	8	0	0
IPO323	chr_9	1425382	1426486	1104	Zt3D1	LT854281.1	1505842	1506946	chr_9	1104	INVTR	0	5065	3024
IPO323	chr_9	1430916	1439109	8193	Zt3D1	LT854281.1	1517432	1523775	chr_9	6343	INVTR	5	0	0
IPO323	chr_11	699877	706111	6234	Zt3D1	LT854283.1	695914	702196	chr_11	6282	INV	0	4261	44321
IPO323	chr_11	1511886	1518542	6656	Zt3D1	LT854283.1	1455552	1462268	chr_11	6716	INV	0	11301	87193
IPO323	chr_3	6746	7509	763	Zt3D1	LT854284.1	1545896	1546659	chr_12	763	INVDP	2	0	0
IPO323	chr_13	313912	495123	181211	Zt3D1	LT854285.1	296086	462652	chr_13	166566	INV	6	0	0
IPO323	chr_12	20	6942	6922	Zt3D1	LT854286.1	417389	424546	chr_14	7157	INVDP	2	0	0
IPO323	chr_13	1167285	1172318	5033	Zt3D1	LT854287.1	2013	7046	chr_15	5033	INVDP	2	0	0
IPO323	chr_2	3196612	3198686	2074	Zt3D1	LT854288.1	136	2210	chr_16	2074	INVDP	2	0	0
IPO323	chr_16	591721	594716	2995	Zt3D1	LT854288.1	530281	533268	chr_16	2987	INV	0	12208	5376
IPO323	chr_6	2666473	2669257	2784	Zt3D1	LT854289.1	28213	30914	chr_17	2701	INVTR	3	0	0
IPO323	chr_13	1167283	1171324	4041	Zt3D1	LT854290.1	116	4159	chr_18	4043	INVDP	2	0	0
IPO323	chr_13	24039	31006	6967	Zt3D1	LT854290.1	676321	690023	chr_18	13702	INVTR	12	0	0
IPO323	chr_13	1167283	1172318	5035	Zt3D1	LT854291.1	1963	6998	chr_19	5035	INVDP	3	0	0
IPO323	chr_5	6192	9159	2967	Zt3D1	LT854291.1	566210	569179	chr_19	2969	INVDP	1	0	0
IPO323	chr_20	357480	359181	1701	Zt3D1	LT854292.1	377533	379236	chr_20	1703	INV	0	17886	25031
IPO323	chr_1	379285	385523	6238	Zt3D7	LT853692.1	313234	319465	chr_1	6231	INV	0	7760	45899
IPO323	chr_8	95117	100711	5594	Zt3D7	LT853692.1	884136	889730	chr_1	5594	INVDP	2	0	0
IPO323	chr_2	3608962	3614553	5591	Zt3D7	LT853692.1	884139	889722	chr_1	5583	INVDP	2	0	0
IPO323	chr_1	1428211	1431568	3357	Zt3D7	LT853692.1	1436755	1440110	chr_1	3355	INV	0	46069	-4
IPO323	chr_1	1439641	1473845	34204	Zt3D7	LT853692.1	1447597	1502843	chr_1	55246	INV	3	0	0
IPO323	chr_1	1805792	1824819	19027	Zt3D7	LT853692.1	1882276	1901293	chr_1	19017	INV	0	60763	87783
IPO323	chr_8	384273	385447	1174	Zt3D7	LT853692.1	4509815	4510989	chr_1	1174	INVTR	2	0	0
IPO323	chr_2	871759	876295	4536	Zt3D7	LT853692.1	5003913	5008449	chr_1	4536	INVTR	1	0	0
IPO323	chr_1	4725966	4755422	29456	Zt3D7	LT853692.1	5072937	5102342	chr_1	29405	INV	0	3590	2813
IPO323	chr_11	461745	464635	2890	Zt3D7	LT853692.1	5410134	5413024	chr_1	2890	INVDP	1	0	0
IPO323	chr_9	23457	29040	5583	Zt3D7	LT853694.1	2123483	2129070	chr_3	5587	INVTR	1	0	0
IPO323	chr_4	1153190	1168910	15720	Zt3D7	LT853695.1	1223361	1229187	chr_4	5826	INV	0	115536	33404
IPO323	chr_4	2763520	2767632	4112	Zt3D7	LT853695.1	2773457	2777575	chr_4	4118	INV	0	28324	22967
IPO323	chr_12	388	6942	6554	Zt3D7	LT853695.1	2925568	2932379	chr_4	6811	INVTR	3	0	0
IPO323	chr_5	1756172	1790658	34486	Zt3D7	LT853696.1	1743270	1767075	chr_5	23805	INV	4	0	0
IPO323	chr_3	6987	7509	522	Zt3D7	LT853696.1	2705432	2705954	chr_5	522	INVDP	1	0	0
IPO323	chr_3	3146	6321	3175	Zt3D7	LT853696.1	2705954	2709129	chr_5	3175	INVDP	1	0	0
IPO323	chr_6	1120048	1184475	64427	Zt3D7	LT853697.1	1002844	1067952	chr_6	65108	INV	0	61753	22209
IPO323	chr_6	2093866	2108108	14242	Zt3D7	LT853697.1	1825885	1840100	chr_6	14215	INV	0	5345	130297
IPO323	chr_7	1006429	1012236	5807	Zt3D7	LT853698.1	1155483	1161244	chr_7	5761	INV	0	79248	47395
IPO323	chr_1	3409874	3411585	1711	Zt3D7	LT853698.1	1855511	1857222	chr_7	1711	INVTR	1	0	0
IPO323	chr_2	3196601	3202193	5592	Zt3D7	LT853698.1	1956870	1962444	chr_7	5574	INVTR	2	0	0
IPO323	chr_17	576770	584081	7311	Zt3D7	LT853699.1	1	7150	chr_8	7149	INVDP	0	15	-1
IPO323	chr_8	1514679	1520710	6031	Zt3D7	LT853699.1	1612988	1619010	chr_8	6022	INV	0	71469	324090
IPO323	chr_9	535437	552682	17245	Zt3D7	LT853700.1	427848	445114	chr_9	17266	INV	0	40031	3751
IPO323	chr_2	1881315	1884913	3598	Zt3D7	LT853700.1	931729	935327	chr_9	3598	INVTR	2	0	0
IPO323	chr_13	25323	31004	5681	Zt3D7	LT853700.1	2008490	2014172	chr_9	5682	INVDP	1	0	0
IPO323	chr_3	3501654	3503958	2304	Zt3D7	LT853701.1	93	2397	chr_10	2304	INVDP	0	2	-3
IPO323	chr_10	1589587	1600999	11412	Zt3D7	LT853701.1	1705465	1716984	chr_10	11519	INV	0	13944	-7
IPO323	chr_11	789084	793770	4686	Zt3D7	LT853702.1	837567	842253	chr_11	4686	INV	0	4555	73435
IPO323	chr_12	23978	25433	1455	Zt3D7	LT853702.1	1626108	1627569	chr_11	1461	INVTR	2	0	0
IPO323	chr_20	468021	472105	4084	Zt3D7	LT853703.1	19	4100	chr_12	4081	INVDP	2	0	0
IPO323	chr_13	1167285	1172318	5033	Zt3D7	LT853703.1	1916	6950	chr_12	5034	INVTR	1	0	0
IPO323	chr_13	25505	31007	5502	Zt3D7	LT853703.1	1358523	1364026	chr_12	5503	INVDP	1	0	0
IPO323	chr_2	3196601	3200530	3929	Zt3D7	LT853704.1	1	3929	chr_13	3928	INVDP	1	0	0
IPO323	chr_13	313912	495123	181211	Zt3D7	LT853704.1	304540	493219	chr_13	188679	INV	13	0	0
IPO323	chr_8	2415410	2443494	28084	Zt3D7	LT853705.1	1	22536	chr_16	22535	INVDP	5	0	0
IPO323	chr_3	1799	7510	5711	Zt3D7	LT853705.1	619012	624724	chr_16	5712	INVTR	1	0	0
IPO323	chr_13	25323	31006	5683	Zt3D7	LT853706.1	569721	575403	chr_17	5682	INVDP	1	0	0
IPO323	chr_1	381740	384794	3054	Zt469	000000F_arrow	264009	267064	chr_1	3055	INV	0	444244	15283
IPO323	chr_7	1295811	1302538	6727	Zt469	000000F_arrow	2872996	2879392	chr_1	6396	INVTR	0	46281	247214
IPO323	chr_1	3799250	3820060	20810	Zt469	000000F_arrow	4224146	4245070	chr_1	20924	INV	1	0	0
IPO323	chr_2	3265329	3266330	1001	Zt469	000000F_arrow	4650317	4651319	chr_1	1002	INVDP	0	20327	81751
IPO323	chr_2	3219573	3222116	2543	Zt469	000000F_arrow	4654478	4657057	chr_1	2579	INVTR	0	14589	85912
IPO323	chr_1	4731530	4738461	6931	Zt469	000000F_arrow	5275744	5282676	chr_1	6932	INV	1	0	0
IPO323	chr_3	1010544	1019575	9031	Zt469	000001F_arrow	1154524	1163587	chr_3	9063	INV	0	31371	5120
IPO323	chr_14	631344	632333	989	Zt469	000001F_arrow	1676462	1677451	chr_3	989	INVTR	2	0	0
IPO323	chr_4	1148696	1167645	18949	Zt469	000002F_arrow	1092932	1102183	chr_4	9251	INV	0	66307	335
IPO323	chr_2	1859491	1901530	42039	Zt469	000003F_arrow	2036511	2052696	chr_2	16185	INV	0	12049	11961
IPO323	chr_8	206268	208668	2400	Zt469	000004F_arrow	151385	153790	chr_8	2405	INV	0	6493	905
IPO323	chr_5	1475540	1613734	138194	Zt469	000007F_arrow	1912548	2064021	chr_7	151473	INVTR	0	-1	13209
IPO323	chr_6	1120052	1184074	64022	Zt469	000010F_arrow	1036440	1110712	chr_6	74272	INV	2	0	0
IPO323	chr_12	1414104	1421113	7009	Zt469	000010F_arrow	1545130	1552154	chr_6	7024	INVTR	0	-1	23491
IPO323	chr_12	1308305	1388402	80097	Zt469	000010F_arrow	1595482	1676575	chr_6	81093	INVTR	0	-1	73843
IPO323	chr_11	724109	724901	792	Zt469	000011F_arrow	680427	681219	chr_11	792	INV	0	47948	286635
IPO323	chr_5	514265	557221	42956	Zt469	000012F_arrow	461745	468012	chr_5	6267	INV	0	17964	45887
IPO323	chr_5	1636803	1749021	112218	Zt469	000012F_arrow	1437667	1609045	chr_5	171378	INV	0	-1	36313
IPO323	chr_5	1762010	1763629	1619	Zt469	000012F_arrow	1610090	1611707	chr_5	1617	INVTR	0	-1	208736
IPO323	chr_13	68206	71767	3561	Zt469	000016F_arrow	27544	31113	chr_13	3569	INV	0	25246	5438
IPO323	chr_13	322223	492456	170233	Zt469	000016F_arrow	306248	475800	chr_13	169552	INV	2	0	0
IPO323	chr_16	99314	214498	115184	Zt469	000018F_arrow	55331	154678	chr_16	99347	INV	2	0	0
