## Supplemental Table 4 for "Dynamics of transposable elements in recently diverged fungal pathogens: lineage-specific transposable element content and efficiency of genome defences"

### Sheet: Sheet1
Table S4: Permutations tests based on mean distance of transposons superfamilies to genes
		Genomic feature mean distance (bp)				Genomic feature mean distance p-value*
Species	Genome	Effectors	PAV Z. tritici	PAV Zymoseptoria	Core Z. tritici	Core Zymoseptoria	Effectors	PAV Z. tritici	PAV Zymoseptoria	Core Zymoseptoria	Core Z. tritici
Z. tritici	IPO323	23018.05***	21263.4	23383.9	30433.7	31211.1	0.009	0.0009	0.0009	0.0009	0.0009
Z. tritici	Zt05	34796.49***	33226.7	34399.1	42689.8	43940.2	0.0019	0.0009	0.0009	0.0009	0.0009
Z. tritici	Zt10	18762.90***	20727.7	21027.5	25991.3	26921.7	0.0009	0.0009	0.0009	0.0009	0.0009
Z. ardabiliae	Za17	33056.32***	ND	37952.9	ND	48428.6	0.0009	ND	0.0009	0.0009	ND
Z. brevis	Zb87	30462.00*	ND	30614.4	ND	40326.6	0.04	ND	0.0009	0.0009	ND
Z. pseudotritici	Zp13	39852.17***	ND	51019.2	ND	49549.5	0.0009	ND	0.06	0.06	ND
Z. passerinii	Zpa63	29307.72*	ND	32512.7	ND	38451.8	0.03	ND	0.16	0.15	ND
*P-value was assessed by comparing each genomic feature to the random distribution obtained from 1000 randomizations. Threshold of significance set at 0.05.
Significantly more distant to TE than random distribution
Significantly closer to TE than random distribution
