## Supplemental Table 5 for "Dynamics of transposable elements in recently diverged fungal pathogens: lineage-specific transposable element content and efficiency of genome defences"

### Sheet: Sheet1
TableS5: Permutations tests based on mean distance of transposons superfamilies to genes
Greater distance than random
Shorter distance than random
		Mean distance to all genes (kb)
Species	Genome	LINE	TIR	MITE	Helitron	Copia	Gypsy
Z. tritici	IPO323	15.05***	3.60***	3.09***	3.21***	4.77***	9.04***
Z. tritici	Zt05	14.77***	2.89***	ns	3.80***	ns	9.15***
Z. tritici	Zt10	24.00***	5.37***	3.41***	8.67***	9.4***	12.53***
Z. ardabiliae	Za17	ns	10.86***	8.04***	NA	8.26***	14.06***
Z. brevis	Zb87	14.99***	5.49***	3.09***	7.44***	ns	11.92***
Z. pseudotritici	Zp13	NA	6.51***	11.11***	7.53***	16.31***	13.80***
Z. passerinii	Zpa63	NA	6.50***	5.46***	ns	11.5***	11.11***
		Mean distance to effectors (kb)
Species	Genome	LINE	TIR	MITE	Helitron	Copia	Gypsy
Z. tritici	IPO323	58kb***	45***	ns	ns	ns	ns
Z. tritici	Zt05	ns	ns	ns	ns	ns	ns
Z. tritici	Zt10	ns	ns	ns	26**	24***	ns
Z. ardabiliae	Za17	ns	ns	10***	NA	11***	ns
Z. brevis	Zb87	ns	ns	ns	ns	81***	ns
Z. pseudotritici	Zp13	NA	ns	ns	ns	ns	72***
Z. passerinii	Zpa63	NA	18***	ns	ns	ns	ns
		Mean distance to PAV genes (kb)
Species	Genome	LINE	TIR	MITE	Helitron	Copia	Gypsy
Z. tritici	IPO323	17.O1***	6.81***	5.43***	7.55***	7.80***	12.21***
Z. tritici	Zt05	16.31***	5.59***	ns	6.20***	ns	11.75***
Z. tritici	Zt10	25.16***	8.23***	4.93***	ns	11.14***	15.39***
Z. ardabiliae	Za17	ns	14.73***	11.53***	NA	10.91***	18.77***
Z. brevis	Zb87	19.56***	10.64***	6.97***	11.50***	ns	17.24***
Z. pseudotritici	Zp13	NA	11.31***	4.55**	12.11***	ns	18.15***
Z. passerinii	Zpa63	NA	13.93***	10.09***	ns	ns	19.58***
