## Supplemental Table 6 for "Dynamics of transposable elements in recently diverged fungal pathogens: lineage-specific transposable element content and efficiency of genome defences"

### Sheet: Sheet1
Table S6: Effectors expressed in planta and their neighbouring transposons
Protein/Transposon	Species	Contig	Start	End	Orthogroup	Category	Expression in planta (TPM)	Distance TE upstream	Distance TE downstream
ms3025_unitig_0_quiver_RLX-incomp_Zt05-B-R11-Map20_reversed	Zt05	unitig_0	116830	122454	14-Copia	I	-	-	-
Zt05_0.39	Zt05	unitig_0	167298	168006	OG_11587	No hit	3.4324316585	44844	54129
ms3022_unitig_0_quiver_RLX-incomp_Zt05-B-R11-Map20_reversed	Zt05	unitig_0	222135	228495	14-Copia	I	-	-	-
ms3001_unitig_0_quiver_RLX-comp_Zt05-B-R156-Map17_reversed	Zt05	unitig_0	772282	772371	15-Gypsy	I	-	-	-
Zt05_0.259	Zt05	unitig_0	819530	820322	OG_11579	No hit	40.0739939378	47159	51535
ms3000_unitig_0_quiver_DXX-MITE_Zt05-B-P5.35-Map4	Zt05	unitig_0	871857	872351	21-MITE	II	-	-	-
ms2837_unitig_0_quiver_DTX-incomp_Zt05-B-P9.32-Map6_reversed	Zt05	unitig_0	1646823	1654750	28-TIR	II	-	-	-
Zt05_0.623	Zt05	unitig_0	1820883	1821783	OG_8048	No hit	576.3178033671	166133	18506
ms2846_unitig_0_quiver_RIX-comp_Zt05-B-G18-Map20_reversed	Zt05	unitig_0	1840289	1840444	10-RTE	I	-	-	-
ms2828_unitig_0_quiver_DTX-incomp_Zt05-B-R47-Map17_reversed	Zt05	unitig_0	2314305	2314467	25-Pif-Harbinger	II	-	-	-
Zt05_0.867	Zt05	unitig_0	2468189	2468765	OG_5086	Effector	408.6380922932	153722	63466
ms2827_unitig_0_quiver_DTX-incomp_Zt05-B-P9.32-Map6_reversed	Zt05	unitig_0	2532231	2540158	28-TIR	II	-	-	-
ms2808_unitig_0_quiver_DTX-comp_Zt05-B-R124-Map3_reversed	Zt05	unitig_0	2936723	2936757	24-Tc1/Mariner	II	-	-	-
Zt05_0.1045	Zt05	unitig_0	2948976	2949757	OG_9901	Effector	1903.0631752564	12219	50535
ms2794_unitig_0_quiver_DTX-comp_Zt05-B-R32-Map6_reversed	Zt05	unitig_0	3000292	3002505	24-Tc1/Mariner	II	-	-	-
ms2746_unitig_0_quiver_DHX-incomp_Zt05-B-R26-Map4	Zt05	unitig_0	4512814	4513218	19-Helitron	II	-	-	-
Zt05_0.1650	Zt05	unitig_0	4542142	4542725	OG_7908	No hit	12.9755439977	28924	1008
ms2738_unitig_0_quiver_DTX-comp_Zt05-B-R5-Map4_reversed	Zt05	unitig_0	4543733	4543973	25-Pif-Harbinger	II	-	-	-
ms2683_unitig_0_quiver_DTX-incomp_Zt05-B-P46.2-Map5	Zt05	unitig_0	5194197	5201156	22-MuDR	II	-	-	-
Zt05_0.1874	Zt05	unitig_0	5219883	5220316	OG_9279	Effector	114.4116327395	18727	97931
ms2684_unitig_0_quiver_DXX-MITE_Zt05-B-P11.30-Map5	Zt05	unitig_0	5318247	5318659	21-MITE	II	-	-	-
Zt05_0.1912	Zt05	unitig_0	5333987	5334818	OG_6214	No hit	87.2657281432	15328	12856
ms2674_unitig_0_quiver_DMX-incomp_Zt05-B-G273-Map5	Zt05	unitig_0	5347674	5358909	20-Maverick	II	-	-	-
ms2676_unitig_0_quiver_DXX-MITE_Zt05-B-P18.26-Map3	Zt05	unitig_0	5424967	5425454	21-MITE	II	-	-	-
Zt05_0.1991	Zt05	unitig_0	5513746	5514356	OG_7951	Effector	1570.4517201249	88292	176013
ms2672_unitig_0_quiver_DXX-MITE_Zt05-B-P34.14-Map3	Zt05	unitig_0	5690369	5690722	21-MITE	II	-	-	-
ms2590_unitig_1_quiver_DTX-comp_Zt05-B-R225-Map10_reversed	Zt05	unitig_1	535443	535486	25-Pif-Harbinger	II	-	-	-
Zt05_1.129	Zt05	unitig_1	543312	544236	OG_8327	Effector	3.4698491657	7826	672
ms2595_unitig_1_quiver_RIX-comp_Zt05-B-G18-Map20_reversed	Zt05	unitig_1	544908	544985	10-RTE	I	-	-	-
ms2505_unitig_1_quiver_DTX-incomp_Zt05-B-R277-Map8_reversed	Zt05	unitig_1	2055746	2055777	22-MuDR	II	-	-	-
Zt05_1.667	Zt05	unitig_1	2156752	2157509	OG_1185	CAZyme	1088.9329821196	100975	15437
ms2490_unitig_1_quiver_DTX-incomp_Zt05-B-R277-Map8_reversed	Zt05	unitig_1	2172946	2172983	22-MuDR	II	-	-	-
ms2315_unitig_1_quiver_DTX-comp_Zt05-B-R184-Map12_reversed	Zt05	unitig_1	3037746	3038636	24-Tc1/Mariner	II	-	-	-
Zt05_1.980	Zt05	unitig_1	3109674	3110106	OG_9560	Effector	15.5472982646	71038	27591
ms2299_unitig_1_quiver_RLX-incomp_Zt05-B-R181-Map4_reversed	Zt05	unitig_1	3137697	3142658	14-Copia	I	-	-	-
ms2248_unitig_1_quiver_DTX-incomp_Zt05-B-R200-Map3_reversed	Zt05	unitig_1	3677667	3679126	24-Tc1/Mariner	II	-	-	-
Zt05_1.1167	Zt05	unitig_1	3739509	3740244	OG_3618	CAZyme	29.7118303025	60383	11843
ms2233_unitig_1_quiver_DTX-incomp_Zt05-B-R59-Map20	Zt05	unitig_1	3752087	3754837	28-TIR	II	-	-	-
ms2224_unitig_1_quiver_DXX-MITE_Zt05-B-P5.35-Map4	Zt05	unitig_1	3852010	3852296	21-MITE	II	-	-	-
Zt05_1.1218	Zt05	unitig_1	3884864	3885618	OG_3540	CAZyme	2316.0217842681	32568	13606
ms2228_unitig_1_quiver_DTX-comp_Zt05-B-P25.21-Map4	Zt05	unitig_1	3899224	3908387	24-Tc1/Mariner	II	-	-	-
ms588_unitig_13_quiver_noCat_Zt05-B-R73-Map13	Zt05	unitig_13	396000	396850	33-noCat	noCat	-	-	-
Zt05_13.125	Zt05	unitig_13	443629	444370	OG_2136	CAZyme	2.9639962271	46779	12822
ms592_unitig_13_quiver_RIX-comp_Zt05-B-R3-Map19	Zt05	unitig_13	457192	457338	10-RTE	I	-	-	-
ms546_unitig_13_quiver_DTX-incomp_Zt05-B-G247-Map7	Zt05	unitig_13	895418	898952	22-MuDR	II	-	-	-
Zt05_13.278	Zt05	unitig_13	976268	976724	OG_10025	Effector	53.8293868584	77316	71248
ms531_unitig_13_quiver_DXX-MITE_Zt05-B-P40.8-Map3	Zt05	unitig_13	1047972	1048419	21-MITE	II	-	-	-
ms228_unitig_16_quiver_RLX-incomp_Zt05-B-R11-Map20_reversed	Zt05	unitig_16	445027	451403	14-Copia	I	-	-	-
Zt05_16.166	Zt05	unitig_16	479295	479789	OG_9856	No hit	437.8448266008	27892	20159
ms229_unitig_16_quiver_DHX-incomp_Zt05-B-P0.38-Map9_reversed	Zt05	unitig_16	499948	513621	19-Helitron	II	-	-	-
ms3321_unitig_17_quiver_DTX-comp_Zt05-B-R225-Map10_reversed	Zt05	unitig_17	1012844	1018112	25-Pif-Harbinger	II	-	-	-
Zt05_17.357	Zt05	unitig_17	1057617	1058418	OG_1186	CAZyme	81.1408460367	39505	21104
ms3324_unitig_17_quiver_RIX-comp_Zt05-B-G18-Map20_reversed	Zt05	unitig_17	1079522	1079803	10-RTE	I	-	-	-
ms3416_unitig_18_quiver_RLX-incomp_Zt05-B-P31.16-Map6_reversed	Zt05	unitig_18	415273	417485	15-Gypsy	I	-	-	-
Zt05_18.108	Zt05	unitig_18	420557	420933	OG_10127	Effector	1.225049809	3072	881
ms3121_unitig_18_quiver_DXX-MITE_Zt05-B-P11.30-Map5	Zt05	unitig_18	421814	422150	21-MITE	II	-	-	-
ms3118_unitig_18_quiver_DTX-comp_Zt05-B-R225-Map10_reversed	Zt05	unitig_18	522670	523014	25-Pif-Harbinger	II	-	-	-
Zt05_18.151	Zt05	unitig_18	555479	556299	OG_4567	Effector	22.6454340486	32465	58959
ms3115_unitig_18_quiver_RLX-incomp_Zt05-B-R464-Map4_reversed	Zt05	unitig_18	615258	615388	14-Copia	I	-	-	-
ms2188_unitig_2_quiver_DTX-comp_Zt05-B-P26.20-Map5_reversed	Zt05	unitig_2	224138	224211	26-hAT	II	-	-	-
Zt05_2.77	Zt05	unitig_2	262135	263271	OG_10047	CAZyme	199.1025883927	37924	5332
ms2190_unitig_2_quiver_DTX-incomp_Zt05-B-R59-Map20	Zt05	unitig_2	268603	271499	28-TIR	II	-	-	-
ms2191_unitig_2_quiver_DTX-incomp_Zt05-B-R59-Map20	Zt05	unitig_2	301686	302825	28-TIR	II	-	-	-
Zt05_2.80	Zt05	unitig_2	303758	304154	OG_8902	Effector	111.9454719902	933	47421
ms2202_unitig_2_quiver_DTX-incomp_Zt05-B-P47.1-Map4	Zt05	unitig_2	351575	351607	28-TIR	II	-	-	-
ms2158_unitig_2_quiver_noCat_Zt05-B-R73-Map13	Zt05	unitig_2	825204	826023	33-noCat	noCat	-	-	-
Zt05_2.292	Zt05	unitig_2	874854	875424	OG_1718	No hit	5.421673697	48831	95199
ms2155_unitig_2_quiver_DTX-comp_Zt05-B-R225-Map10_reversed	Zt05	unitig_2	970623	974212	25-Pif-Harbinger	II	-	-	-
ms2146_unitig_2_quiver_DTX-incomp_Zt05-B-G574-Map3	Zt05	unitig_2	1384353	1386972	22-MuDR	II	-	-	-
Zt05_2.493	Zt05	unitig_2	1424513	1425181	OG_1906	Effector	1269.6999020852	37541	119147
Zt05_2.531	Zt05	unitig_2	1525910	1526215	OG_9100	Effector	31.3017054457	138938	18113
ms2121_unitig_2_quiver_DTX-incomp_Zt05-B-R300-Map3	Zt05	unitig_2	1544328	1558327	28-TIR	II	-	-	-
ms2108_unitig_2_quiver_DTX-comp_Zt05-B-G115-Map4	Zt05	unitig_2	1780678	1780764	25-Pif-Harbinger	II	-	-	-
Zt05_2.585	Zt05	unitig_2	1814890	1822140	OG_1839	CAZyme	0.464437092	34126	104338
ms2103_unitig_2_quiver_DTX-incomp_Zt05-B-R142-Map3	Zt05	unitig_2	1926478	1926534	28-TIR	II	-	-	-
ms2102_unitig_2_quiver_DTX-incomp_Zt05-B-R59-Map20	Zt05	unitig_2	2021379	2021474	28-TIR	II	-	-	-
Zt05_2.657	Zt05	unitig_2	2033460	2034123	OG_8172	No hit	7.8092985258	11986	120788
ms2093_unitig_2_quiver_DTX-incomp_Zt05-B-P10.31-Map3_reversed	Zt05	unitig_2	2154911	2154967	27-Tc3	II	-	-	-
ms2006_unitig_2_quiver_DTX-incomp_Zt05-B-P47.1-Map4	Zt05	unitig_2	3163908	3169358	28-TIR	II	-	-	-
Zt05_2.1030	Zt05	unitig_2	3188623	3189026	OG_11501	Effector	9.0204272385	19265	70455
ms2003_unitig_2_quiver_DXX-MITE_Zt05-B-P34.14-Map3	Zt05	unitig_2	3259481	3259523	21-MITE	II	-	-	-
ms1894_unitig_3_quiver_DTX-incomp_Zt05-B-G192-Map4	Zt05	unitig_3	642133	647567	28-TIR	II	-	-	-
Zt05_3.175	Zt05	unitig_3	729121	729482	OG_9349	Effector	7.4706166424	81554	35352
ms1884_unitig_3_quiver_RLX-incomp_Zt05-B-R11-Map20_reversed	Zt05	unitig_3	764834	776306	14-Copia	I	-	-	-
ms1885_unitig_3_quiver_RLX-incomp_Zt05-B-R11-Map20_reversed	Zt05	unitig_3	823801	830159	14-Copia	I	-	-	-
Zt05_3.250	Zt05	unitig_3	957793	958262	OG_9339	Effector	27.9051165495	127634	64789
ms1868_unitig_3_quiver_RLX-comp_Zt05-B-G162-Map20	Zt05	unitig_3	1023051	1026060	15-Gypsy	I	-	-	-
ms1579_unitig_4_quiver_DXX-MITE_Zt05-B-P6.34-Map4	Zt05	unitig_4	359002	359538	21-MITE	II	-	-	-
Zt05_4.110	Zt05	unitig_4	388303	388932	OG_10925	CAZyme	370.2634670051	28765	97686
ms1574_unitig_4_quiver_noCat_Zt05-B-R254-Map12	Zt05	unitig_4	486618	486727	33-noCat	noCat	-	-	-
ms1516_unitig_4_quiver_RIX-comp_Zt05-B-R305-Map4_reversed	Zt05	unitig_4	1424931	1431445	06-L1	I	-	-	-
Zt05_4.567	Zt05	unitig_4	1640750	1641146	OG_8373	Effector	2292.7815116686	209305	87579
ms1507_unitig_4_quiver_RIX-comp_Zt05-B-R3-Map19	Zt05	unitig_4	1728725	1728865	10-RTE	I	-	-	-
ms1231_unitig_6_quiver_RLX-incomp_Zt05-B-G278-Map20	Zt05	unitig_6	163760	173227	15-Gypsy	I	-	-	-
Zt05_6.37	Zt05	unitig_6	184438	184854	OG_5966	Effector	182.3283562016	11211	21533
ms1209_unitig_6_quiver_DTX-incomp_Zt05-B-G111-Map8	Zt05	unitig_6	206387	208848	28-TIR	II	-	-	-
ms1217_unitig_6_quiver_RLX-incomp_Zt05-B-R11-Map20_reversed	Zt05	unitig_6	359418	365793	14-Copia	I	-	-	-
Zt05_6.75	Zt05	unitig_6	371865	372411	OG_9535	No hit	30.3399492273	6072	74477
ms1177_unitig_6_quiver_RLX-incomp_Zt05-B-G253-Map11_reversed	Zt05	unitig_6	446888	447169	14-Copia	I	-	-	-
ms1106_unitig_6_quiver_RLX-incomp_Zt05-B-R36-Map5	Zt05	unitig_6	1131396	1131446	14-Copia	I	-	-	-
Zt05_6.319	Zt05	unitig_6	1139885	1140890	OG_8907	CAZyme	2.2162994194	8439	17025
ms1099_unitig_6_quiver_RIX-comp_Zt05-B-G208-Map3	Zt05	unitig_6	1157915	1162770	04-I	I	-	-	-
ms1036_unitig_6_quiver_RIX-incomp_Zt05-B-G191-Map20_reversed	Zt05	unitig_6	2098254	2103360	11-Tad	I	-	-	-
Zt05_6.626	Zt05	unitig_6	2118630	2118934	OG_9067	Effector	28.4192642302	15270	19595
ms1028_unitig_6_quiver_RLX-incomp_Zt05-B-R248-Map12	Zt05	unitig_6	2138529	2150499	14-Copia	I	-	-	-
ms1361_unitig_7_quiver_noCat_Zt05-B-R73-Map13	Zt05	unitig_7	556061	556846	33-noCat	noCat	-	-	-
Zt05_7.144	Zt05	unitig_7	650180	651004	OG_5858	No hit	0	93334	22635
Zt05_7.153	Zt05	unitig_7	672188	672683	OG_10089	Effector	0	115342	956
ms1349_unitig_7_quiver_RLX-incomp_Zt05-B-G253-Map11_reversed	Zt05	unitig_7	673639	673880	14-Copia	I	-	-	-
ms1282_unitig_7_quiver_DTX-incomp_Zt05-B-P10.31-Map3_reversed	Zt05	unitig_7	1548872	1548940	27-Tc3	II	-	-	-
Zt05_7.458	Zt05	unitig_7	1603051	1604051	OG_3386	CAZyme	27.6848879736	54111	1017
ms1284_unitig_7_quiver_DTX-incomp_Zt05-B-R300-Map3	Zt05	unitig_7	1605068	1605105	28-TIR	II	-	-	-
ms1277_unitig_7_quiver_RLX-incomp_Zt05-B-R11-Map20_reversed	Zt05	unitig_7	1783516	1787895	14-Copia	I	-	-	-
Zt05_7.581	Zt05	unitig_7	1907602	1908254	OG_5916	Function Unknown	11.0863119413	119707	2008
ms1250_unitig_7_quiver_DTX-comp_Zt05-B-R32-Map6_reversed	Zt05	unitig_7	1910262	1912469	24-Tc1/Mariner	II	-	-	-
ms1246_unitig_7_quiver_DTX-comp_Zt05-B-R5-Map4_reversed	Zt05	unitig_7	2121117	2124527	25-Pif-Harbinger	II	-	-	-
Zt05_7.638	Zt05	unitig_7	2128808	2129245	OG_9082	Effector	36.1755624436	4281	75543
Zt05_7.649	Zt05	unitig_7	2165591	2166475	OG_3221	Post-translational modification, protein turnover, chaperone functions	7.6214613069	41064	38313
Zt05_7.650	Zt05	unitig_7	2167816	2168371	OG_3220	Effector	20.1383857071	43289	36417
ms1247_unitig_7_quiver_RIX-incomp_Zt05-B-G191-Map20_reversed	Zt05	unitig_7	2204788	2209899	11-Tad	I	-	-	-
ms3507_unitig_70_quiver_DTX-comp_Zt05-B-P25.21-Map4	Zt05	unitig_70	28775	29355	24-Tc1/Mariner	II	-	-	-
Zt05_70.12	Zt05	unitig_70	50198	50674	OG_8736	No hit	12.617341191	20843	21567
ms3054_unitig_70_quiver_DTX-comp_Zt05-B-R127-Map4	Zt05	unitig_70	72241	75654	22-MuDR	II	-	-	-
ms394_unitig_75_quiver_DTX-incomp_Zt05-B-R78-Map4	Zt05	unitig_75	768033	770263	27-Tc3	II	-	-	-
Zt05_75.283	Zt05	unitig_75	814040	814690	OG_8280	Function Unknown	25.7782678805	43777	5743
ms372_unitig_75_quiver_DTX-comp_Zt05-B-P25.21-Map4	Zt05	unitig_75	820433	820933	24-Tc1/Mariner	II	-	-	-
ms288_unitig_75_quiver_RLX-incomp_Zt05-B-P31.16-Map6_reversed	Zt05	unitig_75	1580996	1581356	15-Gypsy	I	-	-	-
Zt05_75.516	Zt05	unitig_75	1581292	1581968	OG_12162	No hit	42.9081938125	-64	1772
ms292_unitig_75_quiver_RIX-incomp_Zt05-B-G191-Map20_reversed	Zt05	unitig_75	1583740	1584070	11-Tad	I	-	-	-
ms2482_chr_1_RLX-incomp_Zt09-B-R13-Map20_reversed	Zt09	chr_1	182940	189297	14-Copia	I	-	-	-
Zt09_1_00042	Zt09	chr_1	234189	234897	OG_11587	Effector	2.2367981673	44892	153667
ms2452_chr_1_noCat_Zt09-B-P2.1-Map12	Zt09	chr_1	388564	389348	33-noCat	noCat	-	-	-
ms2318_chr_1_RLX-incomp_Zt09-B-R24-Map20_reversed	Zt09	chr_1	738594	745203	14-Copia	I	-	-	-
Zt09_1_00245	Zt09	chr_1	885613	886405	OG_11579	No hit	77.1570538463	140410	23117
ms2311_chr_1_DTX-incomp_Zt09-B-R25-Map14	Zt09	chr_1	909522	910147	22-MuDR	II	-	-	-
ms2296_chr_1_noCat_Zt09-B-R12-Map20	Zt09	chr_1	1432981	1433679	33-noCat	noCat	-	-	-
Zt09_1_00576	Zt09	chr_1	1817003	1817891	OG_8048	No hit	362.8363133378	383324	24969
ms2294_chr_1_DTX-comp_Zt09-B-R137-Map11	Zt09	chr_1	1842860	1845008	22-MuDR	II	-	-	-
ms2287_chr_1_DTX-comp_Zt09-B-R37-Map3	Zt09	chr_1	2186078	2188273	24-Tc1/Mariner	II	-	-	-
Zt09_1_00805	Zt09	chr_1	2380113	2380689	OG_5086	Effector	202.4506346753	191840	14261
ms2282_chr_1_DTX-comp_Zt09-B-G105-Map3	Zt09	chr_1	2394950	2395229	25-Pif-Harbinger	II	-	-	-
ms2269_chr_1_DTX-incomp_Zt09-B-R15-Map4	Zt09	chr_1	2821053	2823922	22-MuDR	II	-	-	-
Zt09_1_00985	Zt09	chr_1	2875936	2876717	OG_9901	Effector	3317.9944490109	52014	89530
ms2262_chr_1_DTX-incomp_Zt09-B-G3-Map20	Zt09	chr_1	2966247	2966282	28-TIR	II	-	-	-
ms2219_chr_1_DTX-incomp_Zt09-B-R18-Map6_reversed	Zt09	chr_1	4424517	4426712	24-Tc1/Mariner	II	-	-	-
Zt09_1_01566	Zt09	chr_1	4447516	4448099	OG_7908	No hit	16.4246906922	20804	1013
ms2217_chr_1_DTX-incomp_Zt09-B-G493-Map4	Zt09	chr_1	4449112	4449210	24-Tc1/Mariner	II	-	-	-
ms2200_chr_1_RIX-comp_Zt09-B-R1-Map20	Zt09	chr_1	4975581	4975787	10-RTE	I	-	-	-
Zt09_1_01779	Zt09	chr_1	5026915	5027228	OG_9279	Effector	115.1558076601	51128	23524
ms2198_chr_1_noCat_Zt09-B-R30-Map12	Zt09	chr_1	5050752	5057708	33-noCat	noCat	-	-	-
Zt09_1_01818	Zt09	chr_1	5145961	5146792	OG_6214	No hit	171.4633324282	88253	25103
ms2186_chr_1_RLX-incomp_Zt09-B-R13-Map20_reversed	Zt09	chr_1	5171895	5178252	14-Copia	I	-	-	-
ms344_chr_10_RIX-comp_Zt09-B-R2-Map20	Zt09	chr_10	194782	194890	04-I	I	-	-	-
Zt09_10_00107	Zt09	chr_10	310435	311176	OG_2136	CAZyme	443.1712497157	115545	12784
ms319_chr_10_RIX-comp_Zt09-B-R1-Map20	Zt09	chr_10	323960	324092	10-RTE	I	-	-	-
ms315_chr_10_DTX-comp_Zt09-B-R37-Map3	Zt09	chr_10	477523	479733	24-Tc1/Mariner	II	-	-	-
Zt09_10_00253	Zt09	chr_10	703510	703966	OG_10025	Effector	31.1165837028	223777	158168
ms307_chr_10_DTX-comp_Zt09-B-G105-Map3	Zt09	chr_10	862134	862844	25-Pif-Harbinger	II	-	-	-
ms182_chr_11_noCat_Zt09-B-R30-Map12	Zt09	chr_11	457666	464636	33-noCat	noCat	-	-	-
Zt09_11_00149	Zt09	chr_11	493117	493611	OG_9856	No hit	62.6607963002	28481	147483
ms174_chr_11_DHX-incomp_Zt09-B-P41.0-Map6_reversed	Zt09	chr_11	641094	641139	19-Helitron	II	-	-	-
ms2757_chr_12_RLX-incomp_Zt09-B-R13-Map20_reversed	Zt09	chr_12	263939	270295	14-Copia	I	-	-	-
Zt09_12_00112	Zt09	chr_12	378046	378847	OG_1186	CAZyme	71.7953250389	107751	31048
ms2718_chr_12_DTX-incomp_Zt09-B-G64-Map6	Zt09	chr_12	409895	420502	28-TIR	II	-	-	-
ms2443_chr_12_DTX-comp_Zt09-B-R137-Map11	Zt09	chr_12	1361310	1361349	22-MuDR	II	-	-	-
Zt09_12_00427	Zt09	chr_12	1361643	1361957	OG_12241	Effector	130.0912528599	294	32407
ms2435_chr_12_RLX-incomp_Zt09-B-R39-Map20	Zt09	chr_12	1394364	1394421	15-Gypsy	I	-	-	-
ms2570_chr_13_RLX-incomp_Zt09-B-R13-Map20_reversed	Zt09	chr_13	646279	652635	14-Copia	I	-	-	-
Zt09_13_00229	Zt09	chr_13	661520	662343	OG_4567	Effector	1.1092711275	8885	106212
ms2549_chr_13_DXX-MITE_Zt09-B-P31.10-Map3	Zt09	chr_13	768555	768979	21-MITE	II	-	-	-
ms2139_chr_2_DTX-incomp_Zt09-B-G493-Map4	Zt09	chr_2	341986	344203	24-Tc1/Mariner	II	-	-	-
Zt09_2_00094	Zt09	chr_2	345721	346006	OG_12271	Effector	326.4802989488	1518	2526
ms2148_chr_2_RLX-incomp_Zt09-B-R39-Map20	Zt09	chr_2	348532	355542	15-Gypsy	I	-	-	-
ms2128_chr_2_DTX-comp_Zt09-B-R104-Map6_reversed	Zt09	chr_2	474941	477149	24-Tc1/Mariner	II	-	-	-
Zt09_2_00129	Zt09	chr_2	482893	483817	OG_8327	Effector	1.8834810747	5744	1407
ms2127_chr_2_DTX-incomp_Zt09-B-R89-Map11	Zt09	chr_2	485224	490657	28-TIR	II	-	-	-
ms2047_chr_2_DXX-MITE_Zt09-B-R70-Map4	Zt09	chr_2	2080757	2081335	21-MITE	II	-	-	-
Zt09_2_00663	Zt09	chr_2	2082318	2083075	OG_1185	CAZyme	591.5910403362	983	15314
ms2041_chr_2_DTX-incomp_Zt09-B-R53-Map4	Zt09	chr_2	2098389	2100505	27-Tc3	II	-	-	-
ms1932_chr_2_RLX-comp_Zt09-B-P19.20-Map6_reversed	Zt09	chr_2	2809079	2816037	15-Gypsy	I	-	-	-
Zt09_2_00969	Zt09	chr_2	2887576	2888008	OG_9560	Effector	38.9248117184	71539	209719
ms1922_chr_2_DTX-incomp_Zt09-B-R15-Map4	Zt09	chr_2	3097727	3100556	22-MuDR	II	-	-	-
ms1870_chr_2_DTX-incomp_Zt09-B-R18-Map6_reversed	Zt09	chr_2	3633777	3635987	24-Tc1/Mariner	II	-	-	-
Zt09_2_01205	Zt09	chr_2	3662510	3663264	OG_3540	CAZyme	33.3459771195	26523	22018
ms1869_chr_2_DTX-comp_Zt09-B-R104-Map6_reversed	Zt09	chr_2	3685282	3685799	24-Tc1/Mariner	II	-	-	-
ms1733_chr_3_RLX-incomp_Zt09-B-G236-Map12_reversed	Zt09	chr_3	1591531	1594728	15-Gypsy	I	-	-	-
Zt09_3_00513	Zt09	chr_3	1699261	1699924	OG_8172	No hit	311.8149632923	104533	81313
ms1720_chr_3_DTX-incomp_Zt09-B-R280-Map4	Zt09	chr_3	1781237	1781340	28-TIR	II	-	-	-
ms1725_chr_3_DTX-incomp_Zt09-B-G3-Map20	Zt09	chr_3	1854923	1854951	28-TIR	II	-	-	-
Zt09_3_00584	Zt09	chr_3	1898488	1905738	OG_1839	CAZyme	7.7772102188	43537	77790
ms1717_chr_3_DTX-comp_Zt09-B-R104-Map6_reversed	Zt09	chr_3	1983528	1985730	24-Tc1/Mariner	II	-	-	-
ms1719_chr_3_noCat_Zt09-B-G176-Map20	Zt09	chr_3	2001549	2007757	33-noCat	noCat	-	-	-
Zt09_3_00637	Zt09	chr_3	2049132	2049450	OG_9100	Effector	31.6919370623	41375	146687
Zt09_3_00667	Zt09	chr_3	2150237	2150905	OG_1906	Effector	224.0426154972	142480	45232
ms1715_chr_3_DTX-incomp_Zt09-B-R25-Map14	Zt09	chr_3	2196137	2196788	22-MuDR	II	-	-	-
ms1709_chr_3_RLX-incomp_Zt09-B-R13-Map20_reversed	Zt09	chr_3	2311993	2318352	14-Copia	I	-	-	-
Zt09_3_00741	Zt09	chr_3	2340025	2340727	OG_10522	Effector	8.9488713514	21673	75625
ms1707_chr_3_RLX-incomp_Zt09-B-G231-Map20	Zt09	chr_3	2416352	2433025	15-Gypsy	I	-	-	-
ms1702_chr_3_DHX-incomp_Zt09-B-G243-Map3_reversed	Zt09	chr_3	2632487	2632551	19-Helitron	II	-	-	-
Zt09_3_00855	Zt09	chr_3	2692181	2692751	OG_1718	No hit	39.5650386138	59630	116980
Zt09_3_00870	Zt09	chr_3	2729604	2730162	OG_1728	Effector	234.4374447103	97053	79569
ms1692_chr_3_noCat_Zt09-B-R12-Map20	Zt09	chr_3	2809731	2810511	33-noCat	noCat	-	-	-
ms1681_chr_3_RLX-incomp_Zt09-B-G236-Map12_reversed	Zt09	chr_3	3160327	3160419	15-Gypsy	I	-	-	-
Zt09_3_01060	Zt09	chr_3	3242129	3242525	OG_8902	Effector	39.5372653031	81710	160870
Zt09_3_01063	Zt09	chr_3	3248791	3249927	OG_10047	CAZyme	88.6334994973	88372	153468
ms1678_chr_3_RLX-incomp_Zt09-B-R402-Map3_reversed	Zt09	chr_3	3403395	3404226	14-Copia	I	-	-	-
ms2909_chr_3_RLX-comp_Zt09-B-R26-Map20_reversed	Zt09	chr_3	3492645	3494411	15-Gypsy	I	-	-	-
Zt09_3_01144	Zt09	chr_3	3500963	3501662	OG_12104	Effector	12.7278029403	6552	2256
ms1503_chr_3_RYX-incomp_Zt09-B-R259-Map3	Zt09	chr_3	3503918	3504229	01-DIRS	I	-	-	-
ms1628_chr_4_DTX-incomp_Zt09-B-R375-Map3_reversed	Zt09	chr_4	544385	544509	25-Pif-Harbinger	II	-	-	-
Zt09_4_00170	Zt09	chr_4	637456	637817	OG_9349	Effector	6.8662072308	92947	41529
ms1618_chr_4_DTX-incomp_Zt09-B-R18-Map6_reversed	Zt09	chr_4	679346	681544	24-Tc1/Mariner	II	-	-	-
ms1612_chr_4_RLX-comp_Zt09-B-P19.20-Map6_reversed	Zt09	chr_4	696454	703410	15-Gypsy	I	-	-	-
Zt09_4_00238	Zt09	chr_4	837036	837505	OG_9339	Effector	12.6956053162	133626	103993
ms1593_chr_4_DTX-incomp_Zt09-B-R147-Map10	Zt09	chr_4	941498	966395	26-hAT	II	-	-	-
ms1292_chr_5_RIX-comp_Zt09-B-P18.21-Map5	Zt09	chr_5	1155783	1160896	11-Tad	I	-	-	-
Zt09_5_00334	Zt09	chr_5	1181833	1182229	OG_8373	Effector	3054.7119834306	20937	24676
ms1291_chr_5_noCat_Zt09-B-R12-Map20	Zt09	chr_5	1206905	1207595	33-noCat	noCat	-	-	-
ms1251_chr_5_DTX-incomp_Zt09-B-P10.29-Map3_reversed	Zt09	chr_5	2083038	2084309	24-Tc1/Mariner	II	-	-	-
Zt09_5_00670	Zt09	chr_5	2162613	2163266	OG_7951	Effector	13.1725403082	78304	18146
ms1237_chr_5_DHX-incomp_Zt09-B-P41.0-Map6_reversed	Zt09	chr_5	2181412	2181475	19-Helitron	II	-	-	-
ms1231_chr_5_RIX-comp_Zt09-B-R2-Map20	Zt09	chr_5	2432081	2432153	04-I	I	-	-	-
Zt09_5_00759	Zt09	chr_5	2486058	2486687	OG_10925	CAZyme	363.7925845286	53905	12235
ms1218_chr_5_DTX-incomp_Zt09-B-R258-Map8	Zt09	chr_5	2498922	2503122	26-hAT	II	-	-	-
ms1154_chr_6_DTX-incomp_Zt09-B-R217-Map4_reversed	Zt09	chr_6	526080	527399	25-Pif-Harbinger	II	-	-	-
Zt09_6_00146	Zt09	chr_6	572665	573489	OG_5858	No hit	9.6632359183	45266	282
ms1110_chr_6_DTX-comp_Zt09-B-G71-Map3	Zt09	chr_6	573771	578119	24-Tc1/Mariner	II	-	-	-
ms1062_chr_6_RLX-incomp_Zt09-B-P25.14-Map9	Zt09	chr_6	1621931	1628736	15-Gypsy	I	-	-	-
Zt09_6_00446	Zt09	chr_6	1659593	1660595	OG_3386	CAZyme	825.0186008822	30857	9220
ms1070_chr_6_DTX-incomp_Zt09-B-G154-Map8	Zt09	chr_6	1669815	1675320	28-TIR	II	-	-	-
ms997_chr_6_DTX-incomp_Zt09-B-R60-Map4	Zt09	chr_6	2282239	2284983	28-TIR	II	-	-	-
Zt09_6_00617	Zt09	chr_6	2310558	2310995	OG_9082	Effector	182.3558020646	25575	102320
Zt09_6_00626	Zt09	chr_6	2347519	2348403	OG_3221	Post-translational modification, protein turnover, chaperone functions	48.4964158861	62536	64912
Zt09_6_00627	Zt09	chr_6	2349743	2350298	OG_3220	Effector	254.7534724661	64760	63017
ms995_chr_6_DHX-incomp_Zt09-B-P41.0-Map6_reversed	Zt09	chr_6	2413315	2414939	19-Helitron	II	-	-	-
ms886_chr_7_DTX-comp_Zt09-B-R137-Map11	Zt09	chr_7	819475	819863	22-MuDR	II	-	-	-
Zt09_7_00263	Zt09	chr_7	880816	881670	OG_8280	Effector	137.4659407305	60953	43887
ms888_chr_7_DTX-incomp_Zt09-B-G64-Map6	Zt09	chr_7	925557	927600	28-TIR	II	-	-	-
ms493_chr_9_DXX-MITE_Zt09-B-G283-Map9	Zt09	chr_9	155187	155678	21-MITE	II	-	-	-
Zt09_9_00038	Zt09	chr_9	167133	167549	OG_5966	Effector	379.9490858811	11455	21716
ms472_chr_9_RLX-incomp_Zt09-B-R328-Map3	Zt09	chr_9	189265	199755	14-Copia	I	-	-	-
ms441_chr_9_DTX-incomp_Zt09-B-G64-Map6	Zt09	chr_9	571790	571857	28-TIR	II	-	-	-
Zt09_9_00156	Zt09	chr_9	577593	578260	OG_4843	Effector	102.5180456646	5736	6796
ms438_chr_9_RLX-incomp_Zt09-B-G231-Map20	Zt09	chr_9	585056	594534	15-Gypsy	I	-	-	-
ms422_chr_9_RLX-comp_Zt09-B-G157-Map20	Zt09	chr_9	977367	977661	15-Gypsy	I	-	-	-
Zt09_9_00308	Zt09	chr_9	1012303	1013308	OG_8907	CAZyme	1.8312146054	34642	35783
ms426_chr_9_DTX-comp_Zt09-B-R137-Map11	Zt09	chr_9	1049091	1078887	22-MuDR	II	-	-	-
ms368_chr_9_DHX-incomp_Zt09-B-P41.0-Map6_reversed	Zt09	chr_9	1894906	1900108	19-Helitron	II	-	-	-
Zt09_9_00572	Zt09	chr_9	1911397	1911701	OG_9067	Effector	22.6369073219	11289	29025
ms356_chr_9_DTX-incomp_Zt09-B-R15-Map4	Zt09	chr_9	1940726	1940779	22-MuDR	II	-	-	-
ms2499_unitig_0_quiver_RLX-incomp_Zt10-B-P1.37-Map20_reversed	Zt10	unitig_0	93097	99465	14-Copia	I	-	-	-
Zt10_0.39	Zt10	unitig_0	144350	145058	OG_11587	No hit	1.5645678523	44885	140346
ms2488_unitig_0_quiver_RLX-comp_Zt10-B-G189-Map4_reversed	Zt10	unitig_0	285404	285501	14-Copia	I	-	-	-
ms2414_unitig_0_quiver_RLX-incomp_Zt10-B-R13-Map20	Zt10	unitig_0	803870	812130	14-Copia	I	-	-	-
Zt10_0.258	Zt10	unitig_0	846768	847482	OG_11579	No hit	491.156054146	34638	113701
ms2410_unitig_0_quiver_RLX-incomp_Zt10-B-P45.42-Map3	Zt10	unitig_0	961183	963311	14-Copia	I	-	-	-
ms2376_unitig_0_quiver_DXX-MITE_Zt10-B-G231-Map6	Zt10	unitig_0	1908781	1909127	21-MITE	II	-	-	-
Zt10_0.608	Zt10	unitig_0	1924216	1925116	OG_8048	No hit	461.5724938198	15089	36593
ms2375_unitig_0_quiver_DTX-incomp_Zt10-B-R38-Map3	Zt10	unitig_0	1961709	1964820	29-PiggyBac	II	-	-	-
ms2347_unitig_0_quiver_DTX-comp_Zt10-B-R49-Map8_reversed	Zt10	unitig_0	2566194	2568357	24-Tc1/Mariner	II	-	-	-
Zt10_0.843	Zt10	unitig_0	2589898	2590474	OG_5086	Effector	260.3792061857	21541	54806
ms2348_unitig_0_quiver_DTX-incomp_Zt10-B-P9.29-Map4	Zt10	unitig_0	2645280	2648868	28-TIR	II	-	-	-
ms2341_unitig_0_quiver_DXX-MITE_Zt10-B-R130-Map4	Zt10	unitig_0	3009832	3009965	21-MITE	II	-	-	-
Zt10_0.1023	Zt10	unitig_0	3079355	3080136	OG_9901	Effector	2699.7388440564	69390	31765
ms2326_unitig_0_quiver_DMX-incomp_Zt10-B-R42-Map20	Zt10	unitig_0	3111901	3125586	20-Maverick	II	-	-	-
ms2287_unitig_0_quiver_DHX-incomp_Zt10-B-R311-Map4	Zt10	unitig_0	4686842	4687246	19-Helitron	II	-	-	-
Zt10_0.1620	Zt10	unitig_0	4716283	4716866	OG_7908	No hit	1.1824938729	29037	68288
ms2282_unitig_0_quiver_RLX-incomp_Zt10-B-R59-Map20	Zt10	unitig_0	4785154	4791001	15-Gypsy	I	-	-	-
ms2251_unitig_0_quiver_RLX-comp_Zt10-B-G164-Map13	Zt10	unitig_0	5385142	5391434	15-Gypsy	I	-	-	-
Zt10_0.1840	Zt10	unitig_0	5411076	5411509	OG_9279	Effector	112.2040804236	19642	3890
ms2258_unitig_0_quiver_DXX-MITE_Zt10-B-P46.43-Map4	Zt10	unitig_0	5415399	5415802	21-MITE	II	-	-	-
ms2250_unitig_0_quiver_DMX-incomp_Zt10-B-R42-Map20	Zt10	unitig_0	5506155	5506292	20-Maverick	II	-	-	-
Zt10_0.1875	Zt10	unitig_0	5516998	5517829	OG_6214	No hit	64.7198359177	10706	45432
ms2239_unitig_0_quiver_RLX-comp_Zt10-B-G164-Map13	Zt10	unitig_0	5563261	5563289	15-Gypsy	I	-	-	-
ms2238_unitig_0_quiver_noCat_Zt10-B-R90-Map11	Zt10	unitig_0	5692707	5692951	33-noCat	noCat	-	-	-
Zt10_0.1955	Zt10	unitig_0	5745844	5746404	OG_7951	No hit	1719.8292688494	52893	61874
ms2230_unitig_0_quiver_DHX-incomp_Zt10-B-R311-Map4	Zt10	unitig_0	5808278	5808306	19-Helitron	II	-	-	-
ms1855_unitig_1_quiver_DTX-incomp_Zt10-B-R129-Map3	Zt10	unitig_1	47684	47748	28-TIR	II	-	-	-
Zt10_1.1	Zt10	unitig_1	48360	49236	OG_12104	Effector	28.07952	612	8738
ms1866_unitig_1_quiver_DXX-MITE_Zt10-B-G239-Map3	Zt10	unitig_1	57974	58389	21-MITE	II	-	-	-
ms1852_unitig_1_quiver_DTX-incomp_Zt10-B-R239-Map9	Zt10	unitig_1	233587	233960	28-TIR	II	-	-	-
Zt10_1.79	Zt10	unitig_1	265254	266390	OG_10047	CAZyme	22.53057	31294	55815
ms1854_unitig_1_quiver_DTX-incomp_Zt10-B-R12-Map9	Zt10	unitig_1	322205	322236	28-TIR	II	-	-	-
ms1843_unitig_1_quiver_DXX-MITE_Zt10-B-G231-Map6	Zt10	unitig_1	682501	682680	21-MITE	II	-	-	-
Zt10_1.275	Zt10	unitig_1	769865	770418	OG_1728	Effector	248.7763	87185	23015
ms1831_unitig_1_quiver_DTX-incomp_Zt10-B-R12-Map9	Zt10	unitig_1	793433	798899	28-TIR	II	-	-	-
Zt10_1.291	Zt10	unitig_1	810850	811420	OG_1718	No hit	50.80035	11951	13820
ms1828_unitig_1_quiver_RLX-comp_Zt10-B-G164-Map13	Zt10	unitig_1	825240	825306	15-Gypsy	I	-	-	-
ms1826_unitig_1_quiver_DTX-incomp_Zt10-B-R65-Map20	Zt10	unitig_1	1093988	1098663	28-TIR	II	-	-	-
Zt10_1.409	Zt10	unitig_1	1170826	1171528	OG_10522	No hit	3.078157	72163	37470
ms1812_unitig_1_quiver_DMX-incomp_Zt10-B-R42-Map20	Zt10	unitig_1	1208998	1216293	20-Maverick	II	-	-	-
ms1814_unitig_1_quiver_RXX-LARD_Zt10-B-G214-Map18	Zt10	unitig_1	1218743	1218842	02-LARD	I	-	-	-
Zt10_1.487	Zt10	unitig_1	1364102	1364770	OG_1906	Effector	65.23196	145260	60755
ms1806_unitig_1_quiver_RLX-incomp_Zt10-B-R26-Map20	Zt10	unitig_1	1425525	1425637	15-Gypsy	I	-	-	-
ms1796_unitig_1_quiver_RLX-incomp_Zt10-B-P1.37-Map20_reversed	Zt10	unitig_1	1635691	1642045	14-Copia	I	-	-	-
Zt10_1.583	Zt10	unitig_1	1662472	1669722	OG_1839	CAZyme	8.623043	20427	93405
ms1789_unitig_1_quiver_DTX-comp_Zt10-B-R201-Map3_reversed	Zt10	unitig_1	1763127	1767635	25-Pif-Harbinger	II	-	-	-
ms2733_unitig_10_quiver_DXX-MITE_Zt10-B-R130-Map4	Zt10	unitig_10	386482	386614	21-MITE	II	-	-	-
Zt10_10.154	Zt10	unitig_10	457979	458470	OG_9856	No hit	523.2617	71365	174470
ms2730_unitig_10_quiver_DTX-incomp_Zt10-B-G155-Map7	Zt10	unitig_10	632940	638283	28-TIR	II	-	-	-
ms2635_unitig_11_quiver_DTX-incomp_Zt10-B-R141-Map7	Zt10	unitig_11	321933	327296	28-TIR	II	-	-	-
Zt10_11.116	Zt10	unitig_11	328061	328862	OG_1186	CAZyme	22.47324	765	27083
ms2636_unitig_11_quiver_DTX-incomp_Zt10-B-R256-Map6	Zt10	unitig_11	355945	355979	28-TIR	II	-	-	-
ms2612_unitig_11_quiver_DTX-incomp_Zt10-B-R38-Map3	Zt10	unitig_11	632617	632676	29-PiggyBac	II	-	-	-
Zt10_11.206	Zt10	unitig_11	687081	687556	OG_11029	Effector	42.4404	54405	28219
ms2602_unitig_11_quiver_DTX-incomp_Zt10-B-G155-Map7	Zt10	unitig_11	715775	721107	28-TIR	II	-	-	-
ms2557_unitig_11_quiver_RLX-comp_Zt10-B-G177-Map10	Zt10	unitig_11	1305274	1312081	15-Gypsy	I	-	-	-
Zt10_11.447	Zt10	unitig_11	1339576	1339890	OG_12241	Effector	52.76816	27495	30817
ms1489_unitig_11_quiver_DXX-MITE_Zt10-B-G231-Map6	Zt10	unitig_11	1370707	1370894	21-MITE	II	-	-	-
ms2464_unitig_12_quiver_RLX-incomp_Zt10-B-R26-Map20	Zt10	unitig_12	502324	509247	15-Gypsy	I	-	-	-
Zt10_12.226	Zt10	unitig_12	734192	735054	OG_4567	Function Unknown	0	224945	16588
ms2463_unitig_12_quiver_RLX-incomp_Zt10-B-P1.37-Map20_reversed	Zt10	unitig_12	751642	758007	14-Copia	I	-	-	-
ms2461_unitig_12_quiver_RLX-incomp_Zt10-B-P1.37-Map20_reversed	Zt10	unitig_12	850776	857140	14-Copia	I	-	-	-
Zt10_12.265	Zt10	unitig_12	870303	870679	OG_10127	Effector	4.129318	13163	455
ms2462_unitig_12_quiver_RLX-incomp_Zt10-B-R13-Map20	Zt10	unitig_12	871134	871373	14-Copia	I	-	-	-
ms2162_unitig_2_quiver_DTX-incomp_Zt10-B-R256-Map6	Zt10	unitig_2	171428	171560	28-TIR	II	-	-	-
Zt10_2.78	Zt10	unitig_2	261344	261629	OG_12271	Effector	444.2903	89784	623
ms2159_unitig_2_quiver_DTX-comp_Zt10-B-G42-Map4	Zt10	unitig_2	262252	270960	24-Tc1/Mariner	II	-	-	-
ms2158_unitig_2_quiver_DTX-incomp_Zt10-B-R21-Map11	Zt10	unitig_2	362284	362323	28-TIR	II	-	-	-
Zt10_2.112	Zt10	unitig_2	370145	371069	OG_8327	Effector	1.111521	7822	1497
ms2160_unitig_2_quiver_DTX-comp_Zt10-B-R125-Map8_reversed	Zt10	unitig_2	372566	375853	22-MuDR	II	-	-	-
ms1980_unitig_2_quiver_DXX-MITE_Zt10-B-G231-Map6	Zt10	unitig_2	2010022	2010204	21-MITE	II	-	-	-
Zt10_2.650	Zt10	unitig_2	2014157	2014914	OG_1185	CAZyme	484.8145	3953	15454
ms1981_unitig_2_quiver_DXX-MITE_Zt10-B-G231-Map6	Zt10	unitig_2	2030368	2030628	21-MITE	II	-	-	-
ms1957_unitig_2_quiver_RLX-incomp_Zt10-B-R26-Map20	Zt10	unitig_2	2635090	2635218	15-Gypsy	I	-	-	-
Zt10_2.962	Zt10	unitig_2	2849888	2850311	OG_9560	Effector	11.66955	214670	33066
ms1954_unitig_2_quiver_DTX-incomp_Zt10-B-P32.8-Map3	Zt10	unitig_2	2883377	2883743	28-TIR	II	-	-	-
ms1935_unitig_2_quiver_DTX-incomp_Zt10-B-R256-Map6	Zt10	unitig_2	3366891	3366925	28-TIR	II	-	-	-
Zt10_2.1149	Zt10	unitig_2	3429660	3430394	OG_3618	CAZyme	255.3434	62735	100724
ms1931_unitig_2_quiver_RLX-comp_Zt10-B-G164-Map13	Zt10	unitig_2	3531118	3537361	15-Gypsy	I	-	-	-
Zt10_2.1201	Zt10	unitig_2	3568842	3569596	OG_3540	CAZyme	36.2212	31481	29550
ms1929_unitig_2_quiver_DTX-incomp_Zt10-B-R12-Map9	Zt10	unitig_2	3599146	3600240	28-TIR	II	-	-	-
ms1557_unitig_3_quiver_DMX-incomp_Zt10-B-R42-Map20	Zt10	unitig_3	752875	753082	20-Maverick	II	-	-	-
Zt10_3.185	Zt10	unitig_3	798804	799165	OG_9349	Effector	11.45731	45722	35659
ms1538_unitig_3_quiver_DTX-incomp_Zt10-B-R16-Map15	Zt10	unitig_3	834824	838814	28-TIR	II	-	-	-
ms1530_unitig_3_quiver_RLX-comp_Zt10-B-R76-Map20	Zt10	unitig_3	980247	980380	15-Gypsy	I	-	-	-
Zt10_3.259	Zt10	unitig_3	1025507	1025976	OG_9339	Effector	4.987116	45127	336
ms1531_unitig_3_quiver_DTX-incomp_Zt10-B-R38-Map3	Zt10	unitig_3	1026312	1026347	29-PiggyBac	II	-	-	-
ms1047_unitig_5_quiver_DTX-incomp_Zt10-B-G447-Map3	Zt10	unitig_5	103887	106085	25-Pif-Harbinger	II	-	-	-
Zt10_5.37	Zt10	unitig_5	122412	123256	OG_12162	No hit	12.59576	16327	-259
ms1042_unitig_5_quiver_RLX-incomp_Zt10-B-R26-Map20	Zt10	unitig_5	122997	123211	15-Gypsy	I	-	-	-
ms984_unitig_5_quiver_RLX-comp_Zt10-B-G127-Map5_reversed	Zt10	unitig_5	856215	856644	15-Gypsy	I	-	-	-
Zt10_5.270	Zt10	unitig_5	862876	863526	OG_8280	Function Unknown	213.9862	6232	44346
ms990_unitig_5_quiver_DTX-incomp_Zt10-B-P9.29-Map4	Zt10	unitig_5	907872	909770	28-TIR	II	-	-	-
ms880_unitig_5_quiver_DXX-MITE_Zt10-B-G231-Map6	Zt10	unitig_5	2627447	2627619	21-MITE	II	-	-	-
Zt10_5.874	Zt10	unitig_5	2645482	2645958	OG_8736	No hit	125.3198	17863	154
ms876_unitig_5_quiver_DHX-incomp_Zt10-B-R311-Map4	Zt10	unitig_5	2646112	2654458	19-Helitron	II	-	-	-
ms838_unitig_6_quiver_DTX-incomp_Zt10-B-R91-Map10	Zt10	unitig_6	452809	457050	25-Pif-Harbinger	II	-	-	-
Zt10_6.177	Zt10	unitig_6	516087	516739	OG_5916	Function Unknown	8.810054	59037	41323
ms837_unitig_6_quiver_DTX-incomp_Zt10-B-R79-Map3_reversed	Zt10	unitig_6	558062	558180	24-Tc1/Mariner	II	-	-	-
ms613_unitig_6_quiver_DTX-incomp_Zt10-B-P9.29-Map4	Zt10	unitig_6	1922448	1922476	28-TIR	II	-	-	-
Zt10_6.599	Zt10	unitig_6	1923997	1924492	OG_10089	Effector	27.42598	1521	116504
Zt10_6.608	Zt10	unitig_6	1946123	1946947	OG_5858	No hit	14.56392	23647	94049
ms610_unitig_6_quiver_DHX-incomp_Zt10-B-G210-Map3_reversed	Zt10	unitig_6	2040996	2041136	19-Helitron	II	-	-	-
ms266_unitig_8_quiver_DHX-incomp_Zt10-B-R311-Map4	Zt10	unitig_8	829198	829557	19-Helitron	II	-	-	-
Zt10_8.329	Zt10	unitig_8	988177	988633	OG_10025	Effector	46.92978	158620	57186
ms264_unitig_8_quiver_RXX-LARD_Zt10-B-R1-Map4	Zt10	unitig_8	1045819	1045897	02-LARD	I	-	-	-
ms203_unitig_8_quiver_DTX-incomp_Zt10-B-R21-Map11	Zt10	unitig_8	1518960	1524078	28-TIR	II	-	-	-
Zt10_8.485	Zt10	unitig_8	1548357	1549098	OG_2136	CAZyme	315.5819	24279	43663
ms190_unitig_8_quiver_RLX-incomp_Zt10-B-R13-Map20	Zt10	unitig_8	1592761	1609508	14-Copia	I	-	-	-
ms460_unitig_9_quiver_DTX-incomp_Zt10-B-R236-Map11	Zt10	unitig_9	44296	44419	26-hAT	II	-	-	-
Zt10_9.34	Zt10	unitig_9	81821	82237	OG_5966	Effector	263.5965	37402	44536
ms464_unitig_9_quiver_RLX-comp_Zt10-B-R76-Map20	Zt10	unitig_9	126773	135566	15-Gypsy	I	-	-	-
ms463_unitig_9_quiver_RLX-comp_Zt10-B-G219-Map3	Zt10	unitig_9	157771	171122	15-Gypsy	I	-	-	-
Zt10_9.76	Zt10	unitig_9	207273	207816	OG_9535	No hit	65.90299	36151	29259
ms450_unitig_9_quiver_DTX-incomp_Zt10-B-P32.8-Map3	Zt10	unitig_9	237075	237218	28-TIR	II	-	-	-
ms449_unitig_9_quiver_DTX-incomp_Zt10-B-G447-Map3	Zt10	unitig_9	255260	255745	25-Pif-Harbinger	II	-	-	-
Zt10_9.108	Zt10	unitig_9	304779	305392	OG_8785	No hit	3.907153	49034	24281
ms452_unitig_9_quiver_RLX-incomp_Zt10-B-R13-Map20	Zt10	unitig_9	329673	337925	14-Copia	I	-	-	-
ms421_unitig_9_quiver_DXX-MITE_Zt10-B-G231-Map6	Zt10	unitig_9	791845	791994	21-MITE	II	-	-	-
Zt10_9.323	Zt10	unitig_9	893915	894920	OG_8907	CAZyme	5.281802	101921	36018
ms426_unitig_9_quiver_DTX-incomp_Zt10-B-P55.52-Map3	Zt10	unitig_9	930938	931706	26-hAT	II	-	-	-
ms342_unitig_9_quiver_DTX-incomp_Zt10-B-R91-Map10	Zt10	unitig_9	1760976	1761285	25-Pif-Harbinger	II	-	-	-
Zt10_9.604	Zt10	unitig_9	1800628	1800932	OG_9067	Effector	25.07338	39343	26139
ms334_unitig_9_quiver_RLX-incomp_Zt10-B-P1.37-Map20_reversed	Zt10	unitig_9	1827071	1828722	14-Copia	I	-	-	-
