## Supplemental Table 7 for "Dynamics of transposable elements in recently diverged fungal pathogens: lineage-specific transposable element content and efficiency of genome defences"

### Sheet: Sheet1
Table S7: Genes affected by Repeat-induced point mutations signatures
GO category	Za17	Zb87	Zp13	Zt05	Zt09	Zt10
Total	49	61	43	92	61	49
Effector	22	12	9	13	8	13
Function Unknown	1	5	2	5	4	9
No hit	23	41	29	70	42	25
Nucleotide metabolism and transport	1	-	-	-	-	-
Tranlsation	2	-	-	2	1	1
Carbohydrate metabolism and transport	-	2	-	1	-	-
Post-translational modification, protein turnover, chaperone functions	-	1	-	-	2	-
Lipid metabolism	-	-	1	-	-	-
Replication and repair	-	-	1	-	-	-
Secondary Structure	-	-	1	-	-	-
Energy production and conversion	-	-	-	1	1	1
Chromatin Structure and dynamics	-	-	-	-	1	-
Cytoskeleton	-	-	-	-	2	-
